# Genome-wide screen of *Mycobacterium tuberculosis-*infected macrophages identified the GID/CTLH complex as a determinant of intracellular bacterial growth

**DOI:** 10.1101/2024.05.06.592714

**Authors:** Nelson V. Simwela, Luana Johnston, Paulina Pavinski Bitar, Eleni Jaecklein, Craig Altier, Christopher M. Sassetti, David G. Russell

**Affiliations:** Department of Microbiology and Immunology, College of Veterinary Medicine, Cornell University, Ithaca, New York, USA; Department of Population Medicine and Diagnostic Sciences, Cornell University, Ithaca, New York, USA; Department of Microbiology and Physiological Systems, UMass Chan Medical School, Worcester, Massachusetts, USA

**Keywords:** CRISPR genetic screen, *Mycobacterium tuberculosis*, macrophage cytotoxicity, GID/CTLH complex, autophagy, nutritional immunity

## Abstract

The eukaryotic GID/CTLH complex is a highly conserved E3 ubiquitin ligase involved in a broad range of biological processes. However, a role of this complex in host antimicrobial defenses has not been described. We exploited *Mycobacterium tuberculosis* (*Mtb*) induced cytotoxicity in macrophages in a FACS based CRISPR genetic screen to identify host determinants of intracellular *Mtb* growth restriction. Our screen identified 5 (*GID8*, *YPEL5*, *WDR26*, *UBE2H*, *MAEA*) of the 10 predicted members of the GID/CTLH complex as determinants of intracellular growth of both *Mtb* and *Salmonella* serovar Typhimurium. We show that the antimicrobial properties of the GID/CTLH complex knockdown macrophages are mediated by enhanced GABAergic signaling, activated AMPK, increased autophagic flux and resistance to cell death. Meanwhile, *Mtb* isolated from GID/CTLH knockdown macrophages are nutritionally starved and oxidatively stressed. Our study identifies the GID/CTLH complex activity as broadly suppressive of host antimicrobial responses against intracellular bacterial infections.

**Graphical abstract:** 
