## Supplementary material for "Genome-wide screen of *Mycobacterium tuberculosis-*infected macrophages identified the GID/CTLH complex as a determinant of intracellular bacterial growth": Table 1

### Sheet: Positively selected
gene ID	number of sgRNAs	neg|fdr	pos|fdr	lfc
Xrcc6bp1	4	1	0.000115	0.94747
Nfs1	1	1	0.000115	2.8847
Rps7	1	1	0.000115	2.6967
Rragc	4	1	0.000115	1.6084
Mthfd1	1	1	0.000115	3.616
Mtif3	4	1	0.000115	1.3181
Rpl22l1	4	1	0.000115	1.4392
Srgap2	4	1	0.000115	0.52429
Ppm1a	4	1	0.000115	0.71027
Ncstn	4	1	0.000115	0.79385
Bcl3	4	1	0.000115	0.59433
Tmem165	4	1	0.000115	0.97169
Memo1	4	1	0.000115	1.3534
Lamtor1	4	1	0.000115	1.4897
Rraga	4	1	0.000115	1.8421
Gm6812	4	1	0.000115	0.76543
Tsc1	4	1	0.000115	1.4383
Rasa3	4	1	0.000115	0.51089
Inpp5d	4	1	0.000115	0.46426
Nubpl	4	1	0.000115	0.97888
Adrbk1	4	1	0.000115	0.55354
Pptc7	4	1	0.000115	0.94721
Irf9	4	1	0.000115	1.0633
Chchd5	4	1	0.000115	1.0236
Ypel5	4	1	0.000115	1.4874
Chchd1	4	1	0.000115	1.0968
Lztr1	4	1	0.000115	0.63653
Mark2	4	1	0.000115	0.79303
Galnt2	4	1	0.000115	0.75825
Gid8	4	1	0.000115	1.4412
Trp53	4	1	0.000115	0.45826
Plekha2	4	1	0.000115	0.88532
Flcn	4	1	0.000115	1.7049
Tsc2	4	1	0.000115	1.314
Slc29a3	4	1	0.000115	1.6054
Wdr26	4	1	0.000115	1.7416
Slc17a5	4	1	0.000115	1.4772
Pten	4	1	0.000115	0.75634
Ptpn6	4	1	0.000115	1.4751
Ube2h	4	1	0.000115	2.057
Lamtor4	4	1	0.000115	1.8352
Nf1	4	1	0.000115	0.96307
Maea	4	1	0.000115	2.0813
Ppp6r1	4	1	0.000338	0.68263
Atp2b1	4	1	0.00055	1.0472
Dok1	4	1	0.001369	0.77274
Smpd2	4	1	0.001369	0.96535
Ppp2r4	4	1	0.002166	0.89669
Cox7b	4	1	0.00219	1.1197
Aamdc	4	1	0.00219	0.94167
Ptpn1	4	1	0.00219	0.5848
5430435G22Rik	4	1	0.00219	0.7224
Tbc1d10b	4	1	0.002292	0.59749
Vmn1r215	4	1	0.002292	0.57484
Cyb5r4	4	1	0.002387	0.68842
Tmem126b	4	1	0.002387	0.90357
Bax	4	1	0.002475	0.38209
Ndufaf4	4	1	0.002475	0.72756
Tbc1d2b	4	1	0.002937	0.91454
Ndufs8	4	1	0.003383	0.70077
Acad9	4	1	0.00349	0.71987
Tbc1d8	4	1	0.00587	0.81153
Rsad2	4	1	0.00587	0.70233
Mrrf	4	1	0.00587	1.0472
Dusp7	4	1	0.00587	0.70141
Kmt2d	4	1	0.00587	0.59238
Pirb	4	1	0.00587	0.67646
Ybey	4	1	0.00587	0.97121
Nol4l	4	1	0.00587	0.5632
C87977	4	1	0.00587	0.77797
Abcb1a	4	1	0.006066	0.63958
Cox7a2	4	1	0.006088	0.55208
Esr1	4	1	0.006088	0.50548
Arid2	4	1	0.006088	0.56282
Atg4c	4	1	0.006139	0.69263
Klf6	4	1	0.008533	0.53466
Lamtor3	4	1	0.01098	1.1539
Tbc1d7	4	1	0.01098	0.51427
Rex2	4	1	0.011307	1.7728
Frmd3	4	1	0.011307	0.74212
Pigz	4	1	0.011307	0.46399
Ndufb9	4	1	0.013704	1.0563
Vmn1r148	2	1	0.014851	2.2115
Spred1	4	1	0.018918	0.43195
Pak2	4	1	0.019284	0.91604
Ppp6r3	4	1	0.019284	0.56571
Ndufc1	4	1	0.019517	0.7017
Igbp1	3	1	0.019521	1.8167
Cbl	3	1	0.021193	0.58407
Ap2s1	4	1	0.02454	1.2921
Gyg	4	1	0.02454	0.36111
Asgr1	4	1	0.02454	0.49793
Tnfaip2	4	1	0.02454	0.5707
Cltb	4	1	0.027486	0.71917
Ogfrl1	4	1	0.027486	0.50117
Lypd6	4	1	0.027486	0.43549
Zc3h12a	4	1	0.027632	0.54545
Fastkd5	4	1	0.027632	0.6646
Smpd3	4	1	0.032953	0.60116
Rps6ka1	4	1	0.04005	0.40402
Trit1	4	1	0.041614	0.7426
Vps11	4	1	0.043785	0.66716
Elf4	4	1	0.043785	0.28904
Lyst	4	1	0.044792	0.70554

### Sheet: Negatively selected
gene ID	number of sgRNAs	neg|fdr	pos|fdr	lfc
Gosr1	4	9.9e-05	1	-2.9075
F8a	4	9.9e-05	1	-2.4951
Loh12cr1	4	9.9e-05	1	-3.4398
Spop	4	9.9e-05	1	-1.8679
Tk2	4	9.9e-05	1	-1.8579
Rab2a	4	9.9e-05	1	-2.0838
Gpaa1	4	9.9e-05	1	-1.7463
2010012O05Rik	4	9.9e-05	1	-2.305
Cramp1l	4	9.9e-05	1	-1.5284
Pigk	4	9.9e-05	1	-1.7521
2310047M10Rik	4	9.9e-05	1	-1.3935
Pigt	4	9.9e-05	1	-1.6365
Rab21	4	9.9e-05	1	-1.7517
Eif3k	4	9.9e-05	1	-1.6259
Get4	4	9.9e-05	1	-2.9824
Tbc1d9b	4	9.9e-05	1	-3.4487
Eif3l	4	9.9e-05	1	-1.572
Commd6	4	9.9e-05	1	-2.1909
Ripk1	4	9.9e-05	1	-3.2783
BC048403	4	9.9e-05	1	-0.92704
Tm9sf2	4	9.9e-05	1	-0.79617
Tnfrsf1a	4	9.9e-05	1	-1.1197
Elavl1	3	9.9e-05	1	-1.2448
Szt2	4	9.9e-05	1	-1.0727
Commd1	4	9.9e-05	1	-1.3393
Rbpj	4	9.9e-05	1	-1.6993
Bcl2l1	4	9.9e-05	1	-3.0582
Cyfip1	4	9.9e-05	1	-0.74914
Mlec	4	9.9e-05	1	-0.48593
Pigu	4	9.9e-05	1	-1.6914
C1galt1c1	4	9.9e-05	1	-0.82111
Map3k8	3	9.9e-05	1	-1.3407
Irg1	4	9.9e-05	1	-1.2493
Fbxo28	4	9.9e-05	1	-0.82308
Bloc1s2	4	9.9e-05	1	-0.8895
Acap2	4	9.9e-05	1	-1.3878
Lrrc8a	4	9.9e-05	1	-1.2154
Commd3	4	9.9e-05	1	-4.9318
Slc2a6	4	9.9e-05	1	-0.63934
Themis2	4	9.9e-05	1	-1.0458
Commd10	4	9.9e-05	1	-2.6566
Hspa13	4	9.9e-05	1	-1.1741
Usp9x	4	9.9e-05	1	-0.80484
Dda1	4	9.9e-05	1	-0.95911
Snapin	4	9.9e-05	1	-1.2453
Mmd	4	9.9e-05	1	-0.97821
Wash1	4	9.9e-05	1	-2.153
Commd5	4	9.9e-05	1	-3.1397
Map2k1	4	9.9e-05	1	-0.92547
Ptprc	4	9.9e-05	1	-1.0352
Vps4b	4	0.000252	1	-1.6292
Map2k5	4	0.000252	1	-0.701
Rab35	4	0.000252	1	-0.7257
Ccdc132	4	0.000252	1	-0.99312
Nhlrc2	4	0.000252	1	-1.7483
Ccdc53	4	0.000252	1	-1.2901
Syk	4	0.000252	1	-2.2877
Ralgapb	4	0.000252	1	-0.5093
Commd8	4	0.000252	1	-1.1979
Alg10b	4	0.000393	1	-2.2812
Meaf6	4	0.000393	1	-1.3243
Sh3kbp1	4	0.000393	1	-0.5385
Gripap1	4	0.000393	1	-0.76313
Acsl4	4	0.000517	1	-1.9381
Gnas	4	0.000517	1	-1.0885
Usp34	4	0.000517	1	-0.84131
Wsb2	4	0.000517	1	-1.325
Ssr2	4	0.000646	1	-0.96971
Nprl2	4	0.000646	1	-1.1526
Syvn1	4	0.001344	1	-2.3345
Kptn	4	0.001424	1	-0.55958
Hnrnpll	4	0.001424	1	-0.74901
Dnajc13	4	0.001424	1	-1.7297
Wdfy3	4	0.001539	1	-0.67704
Cog6	4	0.001587	1	-1.2842
Paip1	4	0.001587	1	-0.95125
Rab22a	4	0.001587	1	-0.82405
Prkab1	4	0.001587	1	-0.78199
Dock9	4	0.001671	1	-0.69954
Slfn2	4	0.001671	1	-1.2592
Pik3c3	4	0.001689	1	-1.6758
Ighmbp2	4	0.001689	1	-0.97605
Ggnbp2	4	0.001689	1	-0.44221
Jmjd1c	4	0.001689	1	-0.9525
Stat5a	4	0.001689	1	-1.0407
Depdc5	4	0.001784	1	-1.0234
Ssr1	4	0.001969	1	-1.152
C1galt1	4	0.001969	1	-0.80066
Pigs	4	0.00197	1	-0.95204
Pcif1	4	0.00197	1	-1.5794
Acvr2b	4	0.00197	1	-0.52772
Rbms1	4	0.00197	1	-0.66542
Mtmr6	4	0.00197	1	-1.9173
Inpp4a	4	0.002011	1	-0.81149
Cog7	4	0.002011	1	-0.98886
Osbpl9	4	0.002011	1	-0.79614
Slc39a9	4	0.003215	1	-0.68326
Slc12a9	4	0.003316	1	-0.88131
Commd9	4	0.003316	1	-0.77693
Sirt1	4	0.003316	1	-0.59614
Itfg2	4	0.003316	1	-0.82473
Pgc	4	0.003316	1	-0.7091
Ifnar1	4	0.003316	1	-0.59396
Nprl3	4	0.00338	1	-1.3645
Sbf1	4	0.004102	1	-0.58826
Sgpl1	4	0.00425	1	-0.79074
Pik3r1	4	0.004365	1	-1.5591
Uxs1	4	0.004365	1	-0.61166
Rufy1	4	0.004365	1	-0.77241
9130011E15Rik	4	0.004365	1	-0.99377
Nudt2	4	0.00495	1	-0.96661
Ebi3	4	0.007735	1	-0.73187
Ccdc22	4	0.011347	1	-2.1954
Stt3a	4	0.012527	1	-1.095
Pik3cd	4	0.012527	1	-0.8855
Hsbp1	4	0.015698	1	-0.7125
Zfp263	4	0.015698	1	-0.59554
Wdr41	4	0.016109	1	-0.73186
Rrm2b	4	0.016109	1	-1.3371
Wdr37	4	0.016109	1	-0.52401
Fkbp10	4	0.016109	1	-0.41542
Spag7	4	0.016109	1	-0.64161
St6galnac4	4	0.016541	1	-0.55855
Cog5	4	0.016541	1	-0.85864
Ifnar2	4	0.016541	1	-0.8286
Arhgap1	4	0.016541	1	-0.92721
Fmnl1	4	0.019067	1	-0.38056
Ostc	4	0.019067	1	-0.67807
1700013G24Rik	4	0.023648	1	-0.44181
Tnfrsf1b	4	0.023648	1	-0.51485
Cmtr1	4	0.024601	1	-2.5209
Trappc13	4	0.02479	1	-1.1393
B630005N14Rik	4	0.025646	1	-0.52114
Ppp1r12a	4	0.027375	1	-0.5769
Cux1	4	0.03216	1	-0.53242
Wdfy2	4	0.03216	0.98102	-0.5867
Sppl3	4	0.03216	1	-0.67558
Nckap1l	4	0.03216	1	-1.8641
Zc4h2	4	0.03216	1	-0.90319
Spns1	4	0.032496	1	-0.59411
Ube2g2	4	0.034092	1	-2.2664
Gm14496	4	0.036177	1	-0.79559
Tada1	4	0.036177	1	-1.1506
Ikbkb	4	0.038882	1	-2.2355
Htt	4	0.040048	1	-1.4232
Pigq	4	0.04085	1	-0.34717
Morc3	4	0.04085	1	-3.591
Fndc3a	4	0.0409	1	-0.65029
Maf	4	0.0409	1	-0.57131
Bloc1s1	4	0.044489	1	-0.51879
Syt6	4	0.044489	1	-0.39275
Ceacam10	4	0.047223	1	-0.41434
Ep300	4	0.047223	1	-0.70299
Kpna6	4	0.047223	1	-0.98713
Lpin1	4	0.047429	1	-0.60566
