## Supplementary material for "Genome-wide screen of *Mycobacterium tuberculosis-*infected macrophages identified the GID/CTLH complex as a determinant of intracellular bacterial growth": Table 2

### Sheet: Positively selected
GO ID	Ontology	Description	GeneRatio	BgRatio	pvalue	p.adjust	qvalue	geneID	Count
GO:0032006	BP	regulation of TOR signaling	10/98	111/16505	1.07114e-09	2.43041e-06	2.03178e-06	Rragc/Lamtor1/Rraga/Tsc1/Flcn/Tsc2/Lamtor4/Lamtor3/Tbc1d7/Rps6ka1	10
GO:1902532	BP	negative regulation of intracellular signal transduction	17/98	495/16505	4.74984e-09	4.2087e-06	3.51839e-06	Ppm1a/Tsc1/Rasa3/Lztr1/Flcn/Tsc2/Pten/Ptpn6/Nf1/Dok1/Ptpn1/Dusp7/Esr1/Tbc1d7/Spred1/Zc3h12a/Rps6ka1	17
GO:0031929	BP	TOR signaling	10/98	132/16505	5.85496e-09	4.2087e-06	3.51839e-06	Rragc/Lamtor1/Rraga/Tsc1/Flcn/Tsc2/Lamtor4/Lamtor3/Tbc1d7/Rps6ka1	10
GO:0010257	BP	NADH dehydrogenase complex assembly	7/98	46/16505	9.27434e-09	4.2087e-06	3.51839e-06	Nubpl/Tmem126b/Ndufaf4/Ndufs8/Acad9/Ndufb9/Ndufc1	7
GO:0032981	BP	mitochondrial respiratory chain complex I assembly	7/98	46/16505	9.27434e-09	4.2087e-06	3.51839e-06	Nubpl/Tmem126b/Ndufaf4/Ndufs8/Acad9/Ndufb9/Ndufc1	7
GO:0038202	BP	TORC1 signaling	7/98	54/16505	2.95228e-08	1.11645e-05	9.33335e-06	Rragc/Lamtor1/Rraga/Flcn/Tsc2/Lamtor4/Lamtor3	7
GO:0006470	BP	protein dephosphorylation	11/98	226/16505	9.80302e-08	3.17758e-05	2.6564e-05	Ppm1a/Tsc1/Pptc7/Pten/Ptpn6/Ppp6r1/Ptpn1/Dusp7/Pirb/Ppp6r3/Igbp1	11
GO:0016311	BP	dephosphorylation	12/98	307/16505	2.69607e-07	7.31712e-05	6.11698e-05	Ppm1a/Tsc1/Inpp5d/Pptc7/Pten/Ptpn6/Ppp6r1/Ptpn1/Dusp7/Pirb/Ppp6r3/Igbp1	12
GO:0032008	BP	positive regulation of TOR signaling	6/98	46/16505	2.90234e-07	7.31712e-05	6.11698e-05	Rragc/Lamtor1/Rraga/Flcn/Lamtor4/Lamtor3	6
GO:0033108	BP	mitochondrial respiratory chain complex assembly	7/98	78/16505	3.92196e-07	8.89892e-05	7.43933e-05	Nubpl/Tmem126b/Ndufaf4/Ndufs8/Acad9/Ndufb9/Ndufc1	7
GO:0043409	BP	negative regulation of MAPK cascade	9/98	171/16505	7.957e-07	0.000164131	0.000137211	Flcn/Tsc2/Pten/Ptpn6/Nf1/Dok1/Ptpn1/Dusp7/Spred1	9
GO:0010563	BP	negative regulation of phosphorus metabolic process	13/98	422/16505	1.24174e-06	0.000216731	0.000181183	Trp53/Flcn/Tsc2/Pten/Ptpn6/Nf1/Ptpn1/Bax/Dusp7/Spred1/Igbp1/Cbl/Zc3h12a	13
GO:0045936	BP	negative regulation of phosphate metabolic process	13/98	422/16505	1.24174e-06	0.000216731	0.000181183	Trp53/Flcn/Tsc2/Pten/Ptpn6/Nf1/Ptpn1/Bax/Dusp7/Spred1/Igbp1/Cbl/Zc3h12a	13
GO:0051348	BP	negative regulation of transferase activity	10/98	246/16505	2.00072e-06	0.00032426	0.000271075	Rps7/Trp53/Tsc2/Pten/Ptpn6/Nf1/Ptpn1/Dusp7/Spred1/Cbl	10
GO:0031400	BP	negative regulation of protein modification process	13	470/16505	4.06796e-06	0.000615346	0.000514418	Rps7/Flcn/Tsc2/Pten/Ptpn6/Nf1/Ptpn1/Bax/Dusp7/Spred1/Igbp1/Cbl/Zc3h12a	13
GO:0042326	BP	negative regulation of phosphorylation	11/98	370/16505	1.21317e-05	0.00172042	0.00143824	Flcn/Tsc2/Pten/Ptpn6/Nf1/Ptpn1/Bax/Dusp7/Spred1/Cbl/Zc3h12a	11
GO:0043547	BP	positive regulation of GTPase activity	9/98	244/16505	1.45913e-05	0.00194751	0.00162808	Srgap2/Tsc1/Flcn/Tsc2/Nf1/Tbc1d10b/Tbc1d2b/Tbc1d8/Tbc1d7	9
GO:0032007	BP	negative regulation of TOR signaling	5/98	54/16505	1.67246e-05	0.00210822	0.00176244	Tsc1/Flcn/Tsc2/Tbc1d7/Rps6ka1	5
GO:0006469	BP	negative regulation of protein kinase activity	8/98	191/16505	1.79675e-05	0.0021457	0.00179377	Tsc2/Pten/Ptpn6/Nf1/Ptpn1/Dusp7/Spred1/Cbl	8
GO:0001933	BP	negative regulation of protein phosphorylation	10/98	324/16505	2.24762e-05	0.00254992	0.00213169	Tsc2/Pten/Ptpn6/Nf1/Ptpn1/Bax/Dusp7/Spred1/Cbl/Zc3h12a	10
GO:0043407	BP	negative regulation of MAP kinase activity	5/98	58/16505	2.37819e-05	0.00256958	0.00214812	Tsc2/Ptpn6/Nf1/Ptpn1/Dusp7	5
GO:0043087	BP	regulation of GTPase activity	10/98	329/16505	2.562e-05	0.00264235	0.00220896	Srgap2/Tsc1/Rasa3/Flcn/Tsc2/Nf1/Tbc1d10b/Tbc1d2b/Tbc1d8/Tbc1d7	10
GO:0071901	BP	negative regulation of protein serine/threonine kinase activity	6/98	103/16505	3.37488e-05	0.00323433	0.00270384	Tsc2/Pten/Ptpn6/Nf1/Ptpn1/Dusp7	6
GO:0033673	BP	negative regulation of kinase activity	8/98	210/16505	3.54706e-05	0.00323433	0.00270384	Tsc2/Pten/Ptpn6/Nf1/Ptpn1/Dusp7/Spred1/Cbl	8
GO:0071230	BP	cellular response to amino acid stimulus	5/98	63/16505	3.56361e-05	0.00323433	0.00270384	Rragc/Lamtor1/Rraga/Lamtor4/Lamtor3	5
GO:0045792	BP	negative regulation of cell size	3/98	13/16505	5.56027e-05	0.004762	0.00398094	Tsc1/Tsc2/Pten	3
GO:2001235	BP	positive regulation of apoptotic signaling pathway	7/98	165/16505	5.66655e-05	0.004762	0.00398094	Rps7/Trp53/Flcn/Pten/Nf1/Bax/Pak2	7
GO:0071229	BP	cellular response to acid chemical	5/98	75/16505	8.27243e-05	0.00670362	0.0056041	Rragc/Lamtor1/Rraga/Lamtor4/Lamtor3	5
GO:0043200	BP	response to amino acid	5/98	76/16505	8.81366e-05	0.00678564	0.00567267	Rragc/Lamtor1/Rraga/Lamtor4/Lamtor3	5
GO:0015980	BP	energy derivation by oxidation of organic compounds	9/98	308/16505	8.97176e-05	0.00678564	0.00567267	Chchd5/Trp53/Flcn/Bax/Ndufs8/Cox7a2/Ndufb9/Ndufc1/Gyg	9
GO:1903432	BP	regulation of TORC1 signaling	4/98	43/16505	0.000120749	0.00883806	0.00738845	Rragc/Rraga/Flcn/Tsc2	4
GO:0048147	BP	negative regulation of fibroblast proliferation	4/98	44/16505	0.000132222	0.00937538	0.00783764	Trp53/Tsc2/Nf1/Bax	4
GO:0035304	BP	regulation of protein dephosphorylation	5/98	86/16505	0.000158553	0.0106531	0.0089058	Tsc1/Ppp6r1/Pirb/Ppp6r3/Igbp1	5
GO:0007005	BP	mitochondrion organization	11/98	492/16505	0.000159632	0.0106531	0.0089058	Nubpl/Trp53/Flcn/Tmem126b/Bax/Ndufaf4/Ndufs8/Acad9/Cox7a2/Ndufb9/Ndufc1	11
GO:1900117	BP	regulation of execution phase of apoptosis	3/98	19/16505	0.000183575	0.0119009	0.00994892	Trp53/Pak2/Zc3h12a	3
GO:0032715	BP	negative regulation of interleukin-6 production	4/98	49/16505	0.000201737	0.012715	0.0106295	Inpp5d/Ptpn6/Zc3h12a/Elf4	4
GO:0006091	BP	generation of precursor metabolites and energy	10/98	425/16505	0.000214234	0.0128402	0.0107342	Chchd5/Trp53/Flcn/Cyb5r4/Bax/Ndufs8/Cox7a2/Ndufb9/Ndufc1/Gyg	10
GO:0030889	BP	negative regulation of B cell proliferation	3/98	20/16505	0.000215041	0.0128402	0.0107342	Inpp5d/Tsc2/Pten	3
GO:0046580	BP	negative regulation of Ras protein signal transduction	4/98	51/16505	0.000235792	0.0137182	0.0114682	Rasa3/Lztr1/Flcn/Nf1	4
GO:0070664	BP	negative regulation of leukocyte proliferation	5/98	95/16505	0.000252923	0.014347	0.0119939	Inpp5d/Tsc2/Pten/Ptpn6/Nf1	5
GO:0001101	BP	response to acid chemical	5/98	96/16505	0.000265576	0.0146974	0.0122867	Rragc/Lamtor1/Rraga/Lamtor4/Lamtor3	5
GO:0042113	BP	B cell activation	8/98	282/16505	0.000273977	0.0148013	0.0123736	Bcl3/Inpp5d/Trp53/Tsc2/Pten/Ptpn6/Bax/Igbp1	8
GO:0090630	BP	activation of GTPase activity	5/98	98/16505	0.000292322	0.0154251	0.0128951	Tsc1/Tbc1d10b/Tbc1d2b/Tbc1d8/Tbc1d7	5
GO:0045333	BP	cellular respiration	7/98	216/16505	0.000301246	0.0155347	0.0129867	Chchd5/Flcn/Bax/Ndufs8/Cox7a2/Ndufb9/Ndufc1	7
GO:0051058	BP	negative regulation of small GTPase mediated signal transduction	4/98	55/16505	0.000316015	0.0158368	0.0132392	Rasa3/Lztr1/Flcn/Nf1	4
GO:2000106	BP	regulation of leukocyte apoptotic process	5/98	100/16505	0.000321063	0.0158368	0.0132392	Bcl3/Trp53/Pten/Nf1/Bax	5
GO:0070661	BP	leukocyte proliferation	9/98	369/16505	0.000345822	0.0166951	0.0139568	Ncstn/Inpp5d/Trp53/Tsc2/Pten/Ptpn6/Nf1/Bax/Elf4	9
GO:0042098	BP	T cell proliferation	7/98	224/16505	0.000375255	0.0177386	0.0148292	Ncstn/Trp53/Tsc2/Pten/Ptpn6/Bax/Elf4	7
GO:0032720	BP	negative regulation of tumor necrosis factor production	4/98	59/16505	0.000414134	0.0187934	0.0157109	Bcl3/Ptpn6/Zc3h12a/Elf4	4
GO:0048008	BP	platelet-derived growth factor receptor signaling pathway	4/98	59/16505	0.000414134	0.0187934	0.0157109	Pten/Ptpn1/Cbl/Smpd3	4
GO:1903556	BP	negative regulation of tumor necrosis factor superfamily cytokine production	4/98	60/16505	0.000441709	0.0196517	0.0164285	Bcl3/Ptpn6/Zc3h12a/Elf4	4
GO:0031668	BP	cellular response to extracellular stimulus	7/98	233/16505	0.00047524	0.0207369	0.0173357	Rragc/Rraga/Tsc1/Trp53/Flcn/Asgr1/Zc3h12a	7
GO:2001233	BP	regulation of apoptotic signaling pathway	9/98	397/16505	0.000587028	0.0251	0.0209832	Rps7/Trp53/Flcn/Pten/Nf1/Ptpn1/Bax/Pak2/Igbp1	9
GO:1903131	BP	mononuclear cell differentiation	10/98	484/16505	0.000597357	0.0251	0.0209832	Bcl3/Tsc1/Inpp5d/Trp53/Ptpn6/Bax/Rsad2/Pirb/Arid2/Zc3h12a	10
GO:0009991	BP	response to extracellular stimulus	9/98	401/16505	0.000630667	0.0260179	0.0217505	Rragc/Rraga/Tsc1/Trp53/Flcn/Tmem126b/Bax/Asgr1/Zc3h12a	9
GO:2001244	BP	positive regulation of intrinsic apoptotic signaling pathway	4/98	67/16505	0.000672632	0.0272536	0.0227835	Rps7/Trp53/Flcn/Bax	4
GO:0016242	BP	negative regulation of macroautophagy	3/98	30/16505	0.000733585	0.028655	0.023955	Tsc1/Trp53/Tsc2	3
GO:2000108	BP	positive regulation of leukocyte apoptotic process	3/98	30/16505	0.000733585	0.028655	0.023955	Trp53/Nf1/Bax	3
GO:0046651	BP	lymphocyte proliferation	8/98	328/16505	0.000745106	0.028655	0.023955	Ncstn/Inpp5d/Trp53/Tsc2/Pten/Ptpn6/Bax/Elf4	8
GO:0070228	BP	regulation of lymphocyte apoptotic process	4/98	70/16505	0.000793782	0.0296755	0.0248082	Bcl3/Trp53/Pten/Bax	4
GO:0048145	BP	regulation of fibroblast proliferation	5/98	122/16505	0.0007978	0.0296755	0.0248082	Trp53/Tsc2/Nf1/Bax/Esr1	5
GO:0010507	BP	negative regulation of autophagy	4/98	71/16505	0.000837376	0.0301837	0.025233	Rraga/Tsc1/Trp53/Tsc2	4
GO:0032943	BP	mononuclear cell proliferation	8/98	334/16505	0.000838067	0.0301837	0.025233	Ncstn/Inpp5d/Trp53/Tsc2/Pten/Ptpn6/Bax/Elf4	8
GO:0035303	BP	regulation of dephosphorylation	5/98	124/16505	0.000858513	0.030437	0.0254447	Tsc1/Ppp6r1/Pirb/Ppp6r3/Igbp1	5
GO:0035335	BP	peptidyl-tyrosine dephosphorylation	3/98	32/16505	0.000888531	0.0310166	0.0259293	Ptpn6/Ptpn1/Dusp7	3
GO:0071887	BP	leukocyte apoptotic process	5/98	126/16505	0.000922607	0.0314811	0.0263176	Bcl3/Trp53/Pten/Nf1/Bax	5
GO:0097194	BP	execution phase of apoptosis	4/98	73/16505	0.000929587	0.0314811	0.0263176	Trp53/Bax/Pak2/Zc3h12a	4
GO:0010719	BP	negative regulation of epithelial to mesenchymal transition	3/98	33/16505	0.000973195	0.0320026	0.0267536	Tsc2/Pten/Spred1	3
GO:0046677	BP	response to antibiotic	3/98	33/16505	0.000973195	0.0320026	0.0267536	Trp53/Cyb5r4/Cbl	3
GO:0071496	BP	cellular response to external stimulus	7/98	266/16505	0.00103697	0.0336127	0.0280996	Rragc/Rraga/Tsc1/Trp53/Flcn/Asgr1/Zc3h12a	7
GO:0045671	BP	negative regulation of osteoclast differentiation	3/98	34/16505	0.0010628	0.0339647	0.0283939	Inpp5d/Nf1/Pirb	3
GO:0014065	BP	phosphatidylinositol 3-kinase signaling	5/98	132/16505	0.00113635	0.0352468	0.0294656	Tsc2/Pten/Ptpn6/Nf1/Cbl	5
GO:0030098	BP	lymphocyte differentiation	9/98	437/16505	0.00115649	0.0352468	0.0294656	Bcl3/Tsc1/Inpp5d/Trp53/Ptpn6/Bax/Rsad2/Arid2/Zc3h12a	9
GO:0050869	BP	negative regulation of B cell activation	3/98	35/16505	0.00115746	0.0352468	0.0294656	Inpp5d/Tsc2/Pten	3
GO:0002262	BP	myeloid cell homeostasis	6/98	198/16505	0.00116505	0.0352468	0.0294656	Mthfd1/Ncstn/Inpp5d/Nf1/Maea/Bax	6
GO:0070373	BP	negative regulation of ERK1 and ERK2 cascade	4/98	78/16505	0.00119104	0.0355587	0.0297264	Flcn/Pten/Ptpn1/Spred1	4
GO:0010506	BP	regulation of autophagy	7/98	276/16505	0.00128352	0.0378223	0.0316187	Rragc/Rraga/Tsc1/Trp53/Flcn/Tsc2/Zc3h12a	7
GO:0031669	BP	cellular response to nutrient levels	6/98	203/16505	0.00132395	0.0380212	0.031785	Rragc/Rraga/Tsc1/Trp53/Flcn/Zc3h12a	6
GO:0033032	BP	regulation of myeloid cell apoptotic process	3/98	37/16505	0.00136235	0.0380212	0.031785	Pten/Nf1/Maea	3
GO:0006754	BP	ATP biosynthetic process	4/98	81/16505	0.00137049	0.0380212	0.031785	Flcn/Ndufs8/Ndufb9/Ndufc1	4
GO:0006914	BP	autophagy	9/98	448/16505	0.00137406	0.0380212	0.031785	Rragc/Rraga/Tsc1/Trp53/Flcn/Tsc2/Atg4c/Zc3h12a/Vps11	9
GO:0061919	BP	process utilizing autophagic mechanism	9/98	448/16505	0.00137406	0.0380212	0.031785	Rragc/Rraga/Tsc1/Trp53/Flcn/Tsc2/Atg4c/Zc3h12a/Vps11	9
GO:0034103	BP	regulation of tissue remodeling	4/98	82/16505	0.00143428	0.0392095	0.0327784	Inpp5d/Trp53/Nf1/Klf6	4
GO:0072331	BP	signal transduction by p53 class mediator	5/98	140/16505	0.00147587	0.039866	0.0333272	Rps7/Bcl3/Trp53/Bax/Spred1	5
GO:0072332	BP	intrinsic apoptotic signaling pathway by p53 class mediator	4/98	83/16505	0.00150012	0.0400443	0.0334763	Rps7/Bcl3/Trp53/Bax	4
GO:0048144	BP	fibroblast proliferation	5/98	141/16505	0.00152303	0.0401832	0.0335925	Trp53/Tsc2/Nf1/Bax/Esr1	5
GO:0051898	BP	negative regulation of protein kinase B signaling	3/98	39/16505	0.00158869	0.0414338	0.0346379	Flcn/Tsc2/Pten	3
GO:0031667	BP	response to nutrient levels	8/98	372/16505	0.0016661	0.0429588	0.0359128	Rragc/Rraga/Tsc1/Trp53/Flcn/Tmem126b/Bax/Zc3h12a	8
GO:0010721	BP	negative regulation of cell development	7/98	293/16505	0.0018059	0.0449248	0.0375563	Inpp5d/Trp53/Tsc2/Pten/Nf1/Pirb/Zc3h12a	7
GO:0045898	BP	regulation of RNA polymerase II transcription preinitiation complex assembly	2/98	11/16505	0.00185351	0.0449248	0.0375563	Trp53/Esr1	2
GO:0060068	BP	vagina development	2/98	11/16505	0.00185351	0.0449248	0.0375563	Bax/Esr1	2
GO:1900119	BP	positive regulation of execution phase of apoptosis	2/98	11/16505	0.00185351	0.0449248	0.0375563	Trp53/Zc3h12a	2
GO:0051056	BP	regulation of small GTPase mediated signal transduction	6/98	217/16505	0.00185773	0.0449248	0.0375563	Rasa3/Lztr1/Flcn/Tsc2/Nf1/Cbl	6
GO:0050672	BP	negative regulation of lymphocyte proliferation	4/98	88/16505	0.00186114	0.0449248	0.0375563	Inpp5d/Tsc2/Pten/Ptpn6	4
GO:0032945	BP	negative regulation of mononuclear cell proliferation	4/98	89/16505	0.00193996	0.0463344	0.0387347	Inpp5d/Tsc2/Pten/Ptpn6	4
GO:0034198	BP	cellular response to amino acid starvation	3/98	42/16505	0.00197014	0.046565	0.0389275	Rragc/Rraga/Flcn	3
GO:0009206	BP	purine ribonucleoside triphosphate biosynthetic process	4/98	91/16505	0.00210447	0.0488261	0.0408177	Flcn/Ndufs8/Ndufb9/Ndufc1	4
GO:0033028	BP	myeloid cell apoptotic process	3/98	43/16505	0.00210884	0.0488261	0.0408177	Pten/Nf1/Maea	3
GO:0009145	BP	purine nucleoside triphosphate biosynthetic process	4/98	92/16505	0.00219023	0.0496963	0.0415452	Flcn/Ndufs8/Ndufb9/Ndufc1	4
GO:0070227	BP	lymphocyte apoptotic process	4/98	92/16505	0.00219023	0.0496963	0.0415452	Bcl3/Trp53/Pten/Bax	4
GO:0005765	CC	lysosomal membrane	8/98	174/16740	7.63256e-06	0.000816684	0.000670862	Ncstn/Tmem165/Lamtor1/Flcn/Slc29a3/Slc17a5/Lamtor4/Lamtor3	8
GO:0098852	CC	lytic vacuole membrane	8/98	174/16740	7.63256e-06	0.000816684	0.000670862	Ncstn/Tmem165/Lamtor1/Flcn/Slc29a3/Slc17a5/Lamtor4/Lamtor3	8
GO:0000323	CC	lytic vacuole	12/98	497/16740	2.96326e-05	0.00158535	0.00130228	Rragc/Ncstn/Tmem165/Lamtor1/Rraga/Flcn/Tsc2/Slc29a3/Slc17a5/Lamtor4/Lamtor3/Vps11	12
GO:0005764	CC	lysosome	12/98	497/16740	2.96326e-05	0.00158535	0.00130228	Rragc/Ncstn/Tmem165/Lamtor1/Rraga/Flcn/Tsc2/Slc29a3/Slc17a5/Lamtor4/Lamtor3/Vps11	12
GO:0005774	CC	vacuolar membrane	8/98	220/16740	4.15126e-05	0.00176011	0.00144584	Ncstn/Tmem165/Lamtor1/Flcn/Slc29a3/Slc17a5/Lamtor4/Lamtor3	8
GO:0005746	CC	mitochondrial respirasome	5/98	69/16740	4.9349e-05	0.00176011	0.00144584	Cox7b/Ndufs8/Cox7a2/Ndufb9/Ndufc1	5
GO:0098803	CC	respiratory chain complex	5/98	72/16740	6.06018e-05	0.00185268	0.00152188	Cox7b/Ndufs8/Cox7a2/Ndufb9/Ndufc1	5
GO:0070469	CC	respirasome	5/98	76/16740	7.85725e-05	0.00210182	0.00172653	Cox7b/Ndufs8/Cox7a2/Ndufb9/Ndufc1	5
GO:0032045	CC	guanyl-nucleotide exchange factor complex	3/98	17/16740	0.00012091	0.00287497	0.00236163	Lamtor1/Lamtor4/Lamtor3	3
GO:0098798	CC	mitochondrial protein-containing complex	8/98	263/16740	0.000144356	0.00308921	0.00253762	Nfs1/Chchd1/Cox7b/Bax/Ndufs8/Cox7a2/Ndufb9/Ndufc1	8
GO:0005743	CC	mitochondrial inner membrane	10/98	478/16740	0.000447735	0.00871047	0.00715518	Srgap2/Chchd1/Cox7b/Ptpn1/Ndufs8/Acad9/Rsad2/Cox7a2/Ndufb9/Ndufc1	10
GO:0098800	CC	inner mitochondrial membrane protein complex	5/98	118/16740	0.000614546	0.0109594	0.00900256	Cox7b/Ndufs8/Cox7a2/Ndufb9/Ndufc1	5
GO:0005747	CC	mitochondrial respiratory chain complex I	3/98	37/16740	0.00127033	0.0181233	0.0148873	Ndufs8/Ndufb9/Ndufc1	3
GO:0030964	CC	NADH dehydrogenase complex	3/98	37/16740	0.00127033	0.0181233	0.0148873	Ndufs8/Ndufb9/Ndufc1	3
GO:0045271	CC	respiratory chain complex I	3/98	37/16740	0.00127033	0.0181233	0.0148873	Ndufs8/Ndufb9/Ndufc1	3
GO:0098835	CC	presynaptic endocytic zone membrane	2/98	14/16740	0.00288994	0.038653	0.0317514	Ap2s1/Cltb	2
GO:0005938	CC	cell cortex	6/98	258/16740	0.00388312	0.0488816	0.0401536	Tsc1/Inpp5d/Mark2/Maea/Tnfaip2/Cltb	6
GO:0030695	MF	GTPase regulator activity	12/98	405/16626	4.0868e-06	0.000664105	0.000585058	Srgap2/Lamtor1/Rasa3/Flcn/Tsc2/Lamtor4/Nf1/Tbc1d10b/Tbc1d2b/Tbc1d8/Lamtor3/Tbc1d7	12
GO:0060589	MF	nucleoside-triphosphatase regulator activity	12/98	405/16626	4.0868e-06	0.000664105	0.000585058	Srgap2/Lamtor1/Rasa3/Flcn/Tsc2/Lamtor4/Nf1/Tbc1d10b/Tbc1d2b/Tbc1d8/Lamtor3/Tbc1d7	12
GO:0005096	MF	GTPase activator activity	9/98	226/16626	6.84607e-06	0.000741657	0.000653379	Srgap2/Rasa3/Flcn/Tsc2/Nf1/Tbc1d10b/Tbc1d2b/Tbc1d8/Tbc1d7	9
GO:0019902	MF	phosphatase binding	8/98	218/16626	4.0815e-05	0.00331622	0.00292149	Trp53/Tsc2/Ppp6r1/Ptpn1/Pirb/Spred1/Ppp6r3/Igbp1	8
GO:0042578	MF	phosphoric ester hydrolase activity	9/98	303/16626	6.91271e-05	0.00449326	0.00395844	Ppm1a/Inpp5d/Pptc7/Pten/Ptpn6/Smpd2/Ptpn1/Dusp7/Smpd3	9
GO:0004721	MF	phosphoprotein phosphatase activity	6/98	147/16626	0.000220032	0.0119184	0.0104998	Ppm1a/Pptc7/Pten/Ptpn6/Ptpn1/Dusp7	6
GO:0016791	MF	phosphatase activity	7/98	222/16626	0.000319608	0.0146371	0.0128949	Ppm1a/Inpp5d/Pptc7/Pten/Ptpn6/Ptpn1/Dusp7	7
GO:0051020	MF	GTPase binding	8/98	299/16626	0.000360297	0.0146371	0.0128949	Rragc/Srgap2/Lamtor1/Lztr1/Tsc2/Ppp6r1/Tbc1d7/Pak2	8
GO:0019903	MF	protein phosphatase binding	6/98	172/16626	0.00051015	0.0165832	0.0146093	Trp53/Ppp6r1/Ptpn1/Pirb/Ppp6r3/Igbp1	6
GO:0051536	MF	iron-sulfur cluster binding	4/98	65/16626	0.000561276	0.0165832	0.0146093	Nfs1/Nubpl/Ndufs8/Rsad2	4
GO:0051540	MF	metal cluster binding	4/98	65/16626	0.000561276	0.0165832	0.0146093	Nfs1/Nubpl/Ndufs8/Rsad2	4
GO:0017018	MF	myosin phosphatase activity	4/98	67/16626	0.000629798	0.017057	0.0150268	Ppm1a/Pptc7/Pten/Dusp7	4
GO:0004722	MF	protein serine/threonine phosphatase activity	4/98	79/16626	0.00117049	0.0292623	0.0257793	Ppm1a/Pptc7/Pten/Dusp7	4
GO:0051721	MF	protein phosphatase 2A binding	3/98	37/16626	0.00129537	0.0293637	0.0258686	Trp53/Ptpn1/Igbp1	3
GO:0051539	MF	4 iron, 4 sulfur cluster binding	3/98	38/16626	0.00140049	0.0293637	0.0258686	Nubpl/Ndufs8/Rsad2	3
GO:0004726	MF	non-membrane spanning protein tyrosine phosphatase activity	2/98	10/16626	0.0014705	0.0293637	0.0258686	Ptpn6/Ptpn1	2
GO:0004725	MF	protein tyrosine phosphatase activity	4/98	85/16626	0.00153595	0.0293637	0.0258686	Pten/Ptpn6/Ptpn1/Dusp7	4
GO:0036312	MF	phosphatidylinositol 3-kinase regulatory subunit binding	2/98	13/16626	0.00251996	0.0454992	0.0400835	Esr1/Cbl	2

### Sheet: Negatively selected
GO ID	Ontology	Description	GeneRatio	BgRatio	pvalue	p.adjust	qvalue	geneID	Count
GO:1904262	BP	negative regulation of TORC1 signaling	6/142	17/16505	4.17518e-09	1.15611e-05	9.93254e-06	Szt2/Nprl2/Kptn/Depdc5/Itfg2/Nprl3	6
GO:0006661	BP	phosphatidylinositol biosynthetic process	9/142	91/16505	8.6237e-08	8.57023e-05	7.36299e-05	Gpaa1/Pigk/Pigt/Pigu/Pik3c3/Pigs/Pik3r1/Pik3cd/Pigq	9
GO:0009247	BP	glycolipid biosynthetic process	8/142	66/16505	9.28519e-08	8.57023e-05	7.36299e-05	Gpaa1/Pigk/Pigt/Tm9sf2/Pigu/Pigs/St6galnac4/Pigq	8
GO:0046488	BP	phosphatidylinositol metabolic process	10/142	130/16505	1.7878e-07	0.000111809	9.60587e-05	Gpaa1/Pigk/Pigt/Pigu/Pik3c3/Pigs/Mtmr6/Pik3r1/Pik3cd/Pigq	10
GO:0006506	BP	GPI anchor biosynthetic process	6/142	31/16505	2.24958e-07	0.000111809	9.60587e-05	Gpaa1/Pigk/Pigt/Pigu/Pigs/Pigq	6
GO:0006505	BP	GPI anchor metabolic process	6/142	32/16505	2.7492e-07	0.000111809	9.60587e-05	Gpaa1/Pigk/Pigt/Pigu/Pigs/Pigq	6
GO:0016197	BP	endosomal transport	12/142	211/16505	2.82651e-07	0.000111809	9.60587e-05	Gosr1/Commd1/Bcl2l1/Bloc1s2/Acap2/Vps4b/Rab35/Gripap1/Ccdc22/Arhgap1/Htt/Bloc1s1	12
GO:0032007	BP	negative regulation of TOR signaling	7/142	54/16505	3.80008e-07	0.00013153	0.000113002	Szt2/Nprl2/Kptn/Depdc5/Sirt1/Itfg2/Nprl3	7
GO:0032006	BP	regulation of TOR signaling	9/142	111/16505	4.80769e-07	0.000147917	0.000127081	Szt2/Usp9x/Nprl2/Kptn/Depdc5/Sirt1/Itfg2/Nprl3/Nckap1l	9
GO:0045017	BP	glycerolipid biosynthetic process	11/142	191/16505	7.97745e-07	0.000220895	0.000189779	Gpaa1/Pigk/Pigt/Pigu/Acsl4/Pik3c3/Pigs/Pik3r1/Pik3cd/Pigq/Lpin1	11
GO:0000301	BP	retrograde transport, vesicle recycling within Golgi	4/142	10/16505	1.05946e-06	0.000266694	0.000229126	Cog6/Cog7/Cog5/Cux1	4
GO:0006664	BP	glycolipid metabolic process	8/142	92/16505	1.24705e-06	0.000287756	0.000247222	Gpaa1/Pigk/Pigt/Tm9sf2/Pigu/Pigs/St6galnac4/Pigq	8
GO:1903509	BP	liposaccharide metabolic process	8/142	93/16505	1.3546e-06	0.00028853	0.000247886	Gpaa1/Pigk/Pigt/Tm9sf2/Pigu/Pigs/St6galnac4/Pigq	8
GO:0034198	BP	cellular response to amino acid starvation	6/142	42/16505	1.48285e-06	0.000293286	0.000251973	Szt2/Nprl2/Kptn/Depdc5/Itfg2/Nprl3	6
GO:1903432	BP	regulation of TORC1 signaling	6/142	43/16505	1.71118e-06	0.000315883	0.000271387	Szt2/Nprl2/Kptn/Depdc5/Itfg2/Nprl3	6
GO:0031929	BP	TOR signaling	9/142	132/16505	2.07242e-06	0.000358658	0.000308136	Szt2/Usp9x/Nprl2/Kptn/Depdc5/Sirt1/Itfg2/Nprl3/Nckap1l	9
GO:0045588	BP	positive regulation of gamma-delta T cell differentiation	4/142	12/16505	2.46404e-06	0.000379051	0.000325656	Ptprc/Syk/Stat5a/Nckap1l	4
GO:0046645	BP	positive regulation of gamma-delta T cell activation	4/142	12/16505	2.46404e-06	0.000379051	0.000325656	Ptprc/Syk/Stat5a/Nckap1l	4
GO:1990928	BP	response to amino acid starvation	6/142	47/16505	2.92991e-06	0.000426995	0.000366847	Szt2/Nprl2/Kptn/Depdc5/Itfg2/Nprl3	6
GO:0090407	BP	organophosphate biosynthetic process	16/142	477/16505	3.52682e-06	0.000466167	0.000400501	Tk2/Gpaa1/Pigk/Pigt/Bcl2l1/Pigu/Map2k1/Acsl4/Pik3c3/Pigs/Pik3r1/Nudt2/Pik3cd/Rrm2b/Pigq/Lpin1	16
GO:0097494	BP	regulation of vesicle size	4/142	13/16505	3.53539e-06	0.000466167	0.000400501	Bloc1s2/Snapin/Rab22a/Bloc1s1	4
GO:0046474	BP	glycerophospholipid biosynthetic process	9/142	149/16505	5.62973e-06	0.000708578	0.000608765	Gpaa1/Pigk/Pigt/Pigu/Pik3c3/Pigs/Pik3r1/Pik3cd/Pigq	9
GO:0042113	BP	B cell activation	12/142	282/16505	5.92471e-06	0.000713284	0.000612808	Rbpj/Themis2/Ptprc/Syk/Sh3kbp1/Syvn1/Stat5a/Itfg2/Pik3r1/Pik3cd/Nckap1l/Ep300	12
GO:0045586	BP	regulation of gamma-delta T cell differentiation	4/142	15/16505	6.65957e-06	0.000714355	0.000613728	Ptprc/Syk/Stat5a/Nckap1l	4
GO:0046643	BP	regulation of gamma-delta T cell activation	4/142	15/16505	6.65957e-06	0.000714355	0.000613728	Ptprc/Syk/Stat5a/Nckap1l	4
GO:0038202	BP	TORC1 signaling	6/142	54/16505	6.70756e-06	0.000714355	0.000613728	Szt2/Nprl2/Kptn/Depdc5/Itfg2/Nprl3	6
GO:0046486	BP	glycerolipid metabolic process	13/142	338/16505	7.17346e-06	0.000735679	0.000632048	Gpaa1/Pigk/Pigt/Pigu/Acsl4/Pik3c3/Pigs/Mtmr6/Sirt1/Pik3r1/Pik3cd/Pigq/Lpin1	13
GO:0008654	BP	phospholipid biosynthetic process	10/142	200/16505	9.04598e-06	0.000894583	0.000768568	Gpaa1/Pigk/Pigt/Pigu/Pik3c3/Pigs/Pik3r1/Pik3cd/Pigq/Lpin1	10
GO:0006650	BP	glycerophospholipid metabolic process	11/142	247/16505	9.5905e-06	0.000915727	0.000786734	Gpaa1/Pigk/Pigt/Pigu/Pik3c3/Pigs/Mtmr6/Pik3r1/Pik3cd/Pigq/Lpin1	11
GO:0030183	BP	B cell differentiation	9/142	161/16505	1.05573e-05	0.000974443	0.000837179	Rbpj/Ptprc/Syk/Syvn1/Stat5a/Itfg2/Pik3r1/Nckap1l/Ep300	9
GO:0070085	BP	glycosylation	10/142	207/16505	1.22217e-05	0.00109167	0.000937894	Mlec/C1galt1c1/Alg10b/Cog6/C1galt1/Cog7/Stt3a/St6galnac4/Cog5/Ostc	10
GO:0046467	BP	membrane lipid biosynthetic process	8/142	127/16505	1.395e-05	0.00120711	0.00103707	Gpaa1/Pigk/Pigt/Tm9sf2/Pigu/Pigs/St6galnac4/Pigq	8
GO:0042492	BP	gamma-delta T cell differentiation	4/142	18/16505	1.46323e-05	0.00122779	0.00105483	Ptprc/Syk/Stat5a/Nckap1l	4
GO:0006497	BP	protein lipidation	7/142	95/16505	1.76833e-05	0.00144015	0.00123728	Gpaa1/Pigk/Pigt/Pigu/Pik3c3/Pigs/Pigq	7
GO:0099518	BP	vesicle cytoskeletal trafficking	6/142	66/16505	2.16822e-05	0.00168709	0.00144944	F8a/Bloc1s2/Snapin/Map2k1/Htt/Bloc1s1	6
GO:0006643	BP	membrane lipid metabolic process	9/142	177/16505	2.25206e-05	0.00168709	0.00144944	Gpaa1/Pigk/Pigt/Tm9sf2/Pigu/Pigs/Sgpl1/St6galnac4/Pigq	9
GO:0046629	BP	gamma-delta T cell activation	4/142	20/16505	2.28599e-05	0.00168709	0.00144944	Ptprc/Syk/Stat5a/Nckap1l	4
GO:0042158	BP	lipoprotein biosynthetic process	7/142	99/16505	2.31526e-05	0.00168709	0.00144944	Gpaa1/Pigk/Pigt/Pigu/Pik3c3/Pigs/Pigq	7
GO:0031668	BP	cellular response to extracellular stimulus	10/142	233/16505	3.38561e-05	0.00240378	0.00206517	Szt2/Ptprc/Nprl2/Kptn/Prkab1/Pik3c3/Depdc5/Sirt1/Itfg2/Nprl3	10
GO:0047496	BP	vesicle transport along microtubule	5/142	44/16505	3.64155e-05	0.00252086	0.00216576	Bloc1s2/Snapin/Map2k1/Htt/Bloc1s1	5
GO:0031647	BP	regulation of protein stability	11/142	292/16505	4.50853e-05	0.00297339	0.00255455	Rab21/Get4/Commd1/Usp9x/Syvn1/Cog7/Sirt1/Pik3r1/Htt/Morc3/Ep300	11
GO:0032456	BP	endocytic recycling	6/142	75/16505	4.51002e-05	0.00297339	0.00255455	Commd1/Acap2/Rab35/Gripap1/Ccdc22/Arhgap1	6
GO:0051648	BP	vesicle localization	9/142	197/16505	5.21585e-05	0.0032952	0.00283103	F8a/Bcl2l1/Bloc1s2/Snapin/Map2k1/Vps4b/Trappc13/Htt/Bloc1s1	9
GO:0072384	BP	organelle transport along microtubule	6/142	77/16505	5.23615e-05	0.0032952	0.00283103	Bloc1s2/Snapin/Map2k1/Hsbp1/Htt/Bloc1s1	6
GO:0010921	BP	regulation of phosphatase activity	6/142	78/16505	5.63271e-05	0.003466	0.00297776	Ptprc/Ppp1r12a/Nckap1l/Ikbkb/Htt/Lpin1	6
GO:0031669	BP	cellular response to nutrient levels	9/142	203/16505	6.57863e-05	0.00396005	0.00340222	Szt2/Nprl2/Kptn/Prkab1/Pik3c3/Depdc5/Sirt1/Itfg2/Nprl3	9
GO:0043666	BP	regulation of phosphoprotein phosphatase activity	5/142	51/16505	7.50544e-05	0.00442182	0.00379895	Ptprc/Ppp1r12a/Nckap1l/Ikbkb/Htt	5
GO:1902235	BP	regulation of endoplasmic reticulum stress-induced intrinsic apoptotic signaling pathway	4/142	27/16505	7.90208e-05	0.00451205	0.00387646	Spop/Bcl2l1/Syvn1/Sirt1	4
GO:0009267	BP	cellular response to starvation	8/142	162/16505	7.98448e-05	0.00451205	0.00387646	Szt2/Nprl2/Kptn/Pik3c3/Depdc5/Sirt1/Itfg2/Nprl3	8
GO:0008088	BP	axo-dendritic transport	6/142	84/16505	8.54563e-05	0.00473257	0.00406592	Rab21/Bloc1s2/Snapin/Hsbp1/Htt/Bloc1s1	6
GO:0032386	BP	regulation of intracellular transport	11/142	315/16505	8.90182e-05	0.00483316	0.00415234	Rab21/Tnfrsf1a/Commd1/Map2k1/Gripap1/Dnajc13/Pik3r1/Arhgap1/Ppp1r12a/Ube2g2/Ep300	11
GO:0006891	BP	intra-Golgi vesicle-mediated transport	4/142	28/16505	9.15775e-05	0.00484316	0.00416093	Cog6/Cog7/Cog5/Cux1	4
GO:1902532	BP	negative regulation of intracellular signal transduction	14/142	495/16505	9.50916e-05	0.00484316	0.00416093	Ripk1/Szt2/Bcl2l1/Map2k1/Ptprc/Nprl2/Syvn1/Kptn/Depdc5/Sirt1/Itfg2/Nprl3/Ccdc22/Rrm2b	14
GO:0006644	BP	phospholipid metabolic process	11/142	318/16505	9.68254e-05	0.00484316	0.00416093	Gpaa1/Pigk/Pigt/Pigu/Pik3c3/Pigs/Mtmr6/Pik3r1/Pik3cd/Pigq/Lpin1	11
GO:0035304	BP	regulation of protein dephosphorylation	6/142	86/16505	9.74622e-05	0.00484316	0.00416093	Ptprc/Ppp1r12a/Sppl3/Nckap1l/Ikbkb/Htt	6
GO:0035303	BP	regulation of dephosphorylation	7/142	124/16505	9.79475e-05	0.00484316	0.00416093	Ptprc/Ppp1r12a/Sppl3/Nckap1l/Ikbkb/Htt/Lpin1	7
GO:0071496	BP	cellular response to external stimulus	10/142	266/16505	0.000102641	0.0049862	0.00428382	Szt2/Ptprc/Nprl2/Kptn/Prkab1/Pik3c3/Depdc5/Sirt1/Itfg2/Nprl3	10
GO:0009101	BP	glycoprotein biosynthetic process	10/142	271/16505	0.000119619	0.00571076	0.00490632	Tm9sf2/Mlec/C1galt1c1/Alg10b/C1galt1/Cog7/Stt3a/St6galnac4/Ostc/Ep300	10
GO:0042149	BP	cellular response to glucose starvation	5/142	57/16505	0.000128363	0.00602436	0.00517575	Szt2/Kptn/Pik3c3/Sirt1/Itfg2	5
GO:0042157	BP	lipoprotein metabolic process	7/142	131/16505	0.000138151	0.00637565	0.00547755	Gpaa1/Pigk/Pigt/Pigu/Pik3c3/Pigs/Pigq	7
GO:0051650	BP	establishment of vesicle localization	8/142	177/16505	0.000147783	0.00670838	0.00576341	F8a/Bloc1s2/Snapin/Map2k1/Vps4b/Trappc13/Htt/Bloc1s1	8
GO:0042594	BP	response to starvation	8/142	184/16505	0.000192852	0.008613	0.00739974	Szt2/Nprl2/Kptn/Pik3c3/Depdc5/Sirt1/Itfg2/Nprl3	8
GO:0006486	BP	protein glycosylation	8/142	185/16505	0.000200125	0.00865854	0.00743886	Mlec/C1galt1c1/Alg10b/C1galt1/Cog7/Stt3a/St6galnac4/Ostc	8
GO:0043413	BP	macromolecule glycosylation	8/142	185/16505	0.000200125	0.00865854	0.00743886	Mlec/C1galt1c1/Alg10b/C1galt1/Cog7/Stt3a/St6galnac4/Ostc	8
GO:0097193	BP	intrinsic apoptotic signaling pathway	10/142	291/16505	0.000213296	0.00908639	0.00780645	Spop/Tnfrsf1a/Bcl2l1/Map2k1/Syvn1/Sirt1/Pik3r1/Rrm2b/Tnfrsf1b/Ep300	10
GO:0098930	BP	axonal transport	5/142	65/16505	0.000239655	0.0099171	0.00852013	Rab21/Bloc1s2/Snapin/Hsbp1/Bloc1s1	5
GO:0030705	BP	cytoskeleton-dependent intracellular transport	8/142	190/16505	0.000239959	0.0099171	0.00852013	F8a/Rab21/Bloc1s2/Snapin/Map2k1/Hsbp1/Htt/Bloc1s1	8
GO:0051048	BP	negative regulation of secretion	8/142	200/16505	0.000339197	0.0138123	0.0118666	Tnfrsf1a/Vps4b/Acsl4/Gnas/Sirt1/Wdr41/Tnfrsf1b/Nckap1l	8
GO:0008630	BP	intrinsic apoptotic signaling pathway in response to DNA damage	6/142	110/16505	0.000375147	0.014716	0.012643	Tnfrsf1a/Bcl2l1/Sirt1/Pik3r1/Tnfrsf1b/Ep300	6
GO:0048193	BP	Golgi vesicle transport	9/142	256/16505	0.000375569	0.014716	0.012643	Gosr1/Commd1/Cog6/Cog7/Ccdc22/Cog5/Trappc13/Cux1/Htt	9
GO:0045022	BP	early endosome to late endosome transport	4/142	40/16505	0.000377332	0.014716	0.012643	Rab21/Map2k1/Dnajc13/Pik3c3	4
GO:1900037	BP	regulation of cellular response to hypoxia	3/142	17/16505	0.000388096	0.0149255	0.0128231	Commd1/Map2k1/Ep300	3
GO:0017157	BP	regulation of exocytosis	8/142	206/16505	0.000413302	0.0156772	0.0134688	Rab21/Bcl2l1/Snapin/Vps4b/Syk/Wdr41/Nckap1l/Syt6	8
GO:0010970	BP	transport along microtubule	7/142	158/16505	0.000435421	0.0162208	0.0139359	Rab21/Bloc1s2/Snapin/Map2k1/Hsbp1/Htt/Bloc1s1	7
GO:1905897	BP	regulation of response to endoplasmic reticulum stress	5/142	74/16505	0.000439351	0.0162208	0.0139359	Spop/Bcl2l1/Syvn1/Sirt1/Pik3r1	5
GO:0098927	BP	vesicle-mediated transport between endosomal compartments	4/142	42/16505	0.000456029	0.016429	0.0141147	Rab21/Map2k1/Dnajc13/Pik3c3	4
GO:2000641	BP	regulation of early endosome to late endosome transport	3/142	18/16505	0.000462789	0.016429	0.0141147	Rab21/Map2k1/Dnajc13	3
GO:2001135	BP	regulation of endocytic recycling	3/142	18/16505	0.000462789	0.016429	0.0141147	Commd1/Gripap1/Arhgap1	3
GO:0009791	BP	post-embryonic development	6/142	117/16505	0.000521577	0.018219	0.0156526	Szt2/Usp9x/Gnas/Acvr2b/Sgpl1/Morc3	6
GO:0045579	BP	positive regulation of B cell differentiation	3/142	19/16505	0.00054611	0.018219	0.0156526	Syk/Stat5a/Nckap1l	3
GO:0048490	BP	anterograde synaptic vesicle transport	3/142	19/16505	0.00054611	0.018219	0.0156526	Bloc1s2/Snapin/Bloc1s1	3
GO:0099514	BP	synaptic vesicle cytoskeletal transport	3/142	19/16505	0.00054611	0.018219	0.0156526	Bloc1s2/Snapin/Bloc1s1	3
GO:0099517	BP	synaptic vesicle transport along microtubule	3/142	19/16505	0.00054611	0.018219	0.0156526	Bloc1s2/Snapin/Bloc1s1	3
GO:0032088	BP	negative regulation of NF-kappaB transcription factor activity	5/142	78/16505	0.000560188	0.0184662	0.015865	Commd6/Commd1/Map2k5/Sirt1/Ccdc22	5
GO:0050871	BP	positive regulation of B cell activation	5/142	81/16505	0.000666025	0.0216967	0.0186404	Ptprc/Syk/Sh3kbp1/Stat5a/Nckap1l	5
GO:1903531	BP	negative regulation of secretion by cell	7/142	171/16505	0.00069775	0.0224659	0.0193013	Tnfrsf1a/Vps4b/Acsl4/Sirt1/Wdr41/Tnfrsf1b/Nckap1l	7
GO:0042098	BP	T cell proliferation	8/142	224/16505	0.000717995	0.0228076	0.0195948	Ptprc/Syk/Slfn2/Stat5a/Ebi3/Ifnar2/Tnfrsf1b/Nckap1l	8
GO:0009100	BP	glycoprotein metabolic process	10/142	340/16505	0.000724835	0.0228076	0.0195948	Tm9sf2/Mlec/C1galt1c1/Alg10b/C1galt1/Cog7/Stt3a/St6galnac4/Ostc/Ep300	10
GO:2001234	BP	negative regulation of apoptotic signaling pathway	8/142	228/16505	0.000805645	0.0250655	0.0215347	Ripk1/Bcl2l1/Map2k1/Map2k5/Syvn1/Sirt1/Rrm2b/Htt	8
GO:0007030	BP	Golgi organization	6/142	128/16505	0.000837442	0.0257653	0.0221359	Rab2a/Map2k1/Cog6/Cog7/Cog5/Htt	6
GO:0003177	BP	pulmonary valve development	3/142	22/16505	0.000851674	0.0259152	0.0222647	Tnfrsf1a/Rbpj/Tnfrsf1b	3
GO:0097191	BP	extrinsic apoptotic signaling pathway	8/142	232/16505	0.000901709	0.027035	0.0232267	Ripk1/Bcl2l1/Bloc1s2/Ptprc/Map2k5/Pik3r1/Tnfrsf1b/Htt	8
GO:0050864	BP	regulation of B cell activation	6/142	130/16505	0.000908	0.027035	0.0232267	Themis2/Ptprc/Syk/Sh3kbp1/Stat5a/Nckap1l	6
GO:0051090	BP	regulation of DNA-binding transcription factor activity	11/142	416/16505	0.000948977	0.0279536	0.024016	Spop/Commd6/Ripk1/Commd1/Map2k5/Syk/Sirt1/Ccdc22/Zc4h2/Ikbkb/Ep300	11
GO:0008089	BP	anterograde axonal transport	4/142	51/16505	0.000959044	0.0279536	0.024016	Rab21/Bloc1s2/Snapin/Bloc1s1	4
GO:0051051	BP	negative regulation of transport	12/142	491/16505	0.00110567	0.0310173	0.0266481	Tnfrsf1a/Commd1/Cyfip1/Vps4b/Acsl4/Gnas/Sirt1/Wdr41/Arhgap1/Tnfrsf1b/Nckap1l/Ube2g2	12
GO:0050821	BP	protein stabilization	7/142	185/16505	0.00110649	0.0310173	0.0266481	Rab21/Usp9x/Syvn1/Cog7/Pik3r1/Morc3/Ep300	7
GO:0031648	BP	protein destabilization	4/142	53/16505	0.00110896	0.0310173	0.0266481	Commd1/Sirt1/Htt/Ep300	4
GO:0033059	BP	cellular pigmentation	4/142	53/16505	0.00110896	0.0310173	0.0266481	Bloc1s2/Snapin/Map2k1/Bloc1s1	4
GO:2001243	BP	negative regulation of intrinsic apoptotic signaling pathway	5/142	91/16505	0.0011288	0.0312564	0.0268535	Bcl2l1/Map2k1/Syvn1/Sirt1/Rrm2b	5
GO:0099111	BP	microtubule-based transport	7/142	186/16505	0.00114164	0.031299	0.0268901	Rab21/Bloc1s2/Snapin/Map2k1/Hsbp1/Htt/Bloc1s1	7
GO:0010256	BP	endomembrane system organization	12/142	494/16505	0.00116473	0.0316189	0.0271649	Rab2a/Get4/Snapin/Map2k1/Ptprc/Vps4b/Dnajc13/Cog6/Pik3c3/Cog7/Cog5/Htt	12
GO:0098876	BP	vesicle-mediated transport to the plasma membrane	6/142	137/16505	0.0011916	0.0320344	0.0275219	Commd1/Acap2/Rab35/Gripap1/Ccdc22/Arhgap1	6
GO:0034504	BP	protein localization to nucleus	9/142	302/16505	0.00121878	0.03245	0.027879	Tnfrsf1a/Elavl1/Syk/Sirt1/Pik3r1/Htt/Morc3/Ep300/Kpna6	9
GO:0032535	BP	regulation of cellular component size	10/142	368/16505	0.00131896	0.0347829	0.0298833	Rab21/Cyfip1/Bloc1s2/Lrrc8a/Snapin/Rab22a/Slc12a9/Nckap1l/Bloc1s1/Ep300	10
GO:0097479	BP	synaptic vesicle localization	4/142	59/16505	0.00165641	0.0432697	0.0371746	Bcl2l1/Bloc1s2/Snapin/Bloc1s1	4
GO:0010508	BP	positive regulation of autophagy	6/142	147/16505	0.00170887	0.0435776	0.0374391	Map2k1/Nprl2/Depdc5/Sirt1/Nprl3/Htt	6
GO:0006914	BP	autophagy	11/142	448/16505	0.00171541	0.0435776	0.0374391	Snapin/Map2k1/Vps4b/Nprl2/Wdfy3/Pik3c3/Depdc5/Sirt1/Nprl3/Wdr41/Htt	11
GO:0061919	BP	process utilizing autophagic mechanism	11/142	448/16505	0.00171541	0.0435776	0.0374391	Snapin/Map2k1/Vps4b/Nprl2/Wdfy3/Pik3c3/Depdc5/Sirt1/Nprl3/Wdr41/Htt	11
GO:1903649	BP	regulation of cytoplasmic transport	3/142	28/16505	0.00174469	0.0437276	0.037568	Rab21/Map2k1/Dnajc13	3
GO:0070059	BP	intrinsic apoptotic signaling pathway in response to endoplasmic reticulum stress	4/142	60/16505	0.00176301	0.0437276	0.037568	Spop/Bcl2l1/Syvn1/Sirt1	4
GO:0120161	BP	regulation of cold-induced thermogenesis	6/142	148/16505	0.00176869	0.0437276	0.037568	Rbpj/Syk/Gnas/Prkab1/Acvr2b/Lpin1	6
GO:0043473	BP	pigmentation	5/142	101/16505	0.0017955	0.0439977	0.0378	Szt2/Bloc1s2/Snapin/Map2k1/Bloc1s1	5
GO:0006487	BP	protein N-linked glycosylation	4/142	61/16505	0.00187427	0.0455251	0.0391123	Mlec/Alg10b/Stt3a/Ostc	4
GO:0106106	BP	cold-induced thermogenesis	6/142	151/16505	0.00195772	0.0471385	0.0404984	Rbpj/Syk/Gnas/Prkab1/Acvr2b/Lpin1	6
GO:0071456	BP	cellular response to hypoxia	5/142	104/16505	0.0020423	0.0487512	0.0418839	Commd1/Rbpj/Map2k1/Sirt1/Ep300	5
GO:0008303	CC	caspase complex	5/144	13/16740	5.34904e-08	1.15226e-05	1.00609e-05	Gpaa1/Pigk/Pigt/Pigu/Pigs	5
GO:0140534	CC	endoplasmic reticulum protein-containing complex	10/144	123/16740	1.06199e-07	1.15226e-05	1.00609e-05	Gpaa1/Pigk/Pigt/Mlec/Pigu/Syvn1/Pigs/Stt3a/Ostc/Pigq	10
GO:0005765	CC	lysosomal membrane	10/144	174/16740	2.62837e-06	0.00012786	0.000111641	Szt2/Bloc1s2/Lrrc8a/Slc2a6/Snapin/Nprl2/Depdc5/Itfg2/Nprl3/Bloc1s1	10
GO:0098852	CC	lytic vacuole membrane	10/144	174/16740	2.62837e-06	0.00012786	0.000111641	Szt2/Bloc1s2/Lrrc8a/Slc2a6/Snapin/Nprl2/Depdc5/Itfg2/Nprl3/Bloc1s1	10
GO:0005774	CC	vacuolar membrane	11/144	220/16740	3.18655e-06	0.00012786	0.000111641	Szt2/Bloc1s2/Lrrc8a/Slc2a6/Snapin/Nprl2/Wdfy3/Depdc5/Itfg2/Nprl3/Bloc1s1	11
GO:0035859	CC	Seh1-associated complex	4/144	13/16740	3.53529e-06	0.00012786	0.000111641	Szt2/Nprl2/Depdc5/Nprl3	4
GO:0098562	CC	cytoplasmic side of membrane	9/144	193/16740	4.45258e-05	0.0013803	0.00120521	Rab21/Bloc1s2/Snapin/Ptprc/Syk/Gnas/Sppl3/Ikbkb/Bloc1s1	9
GO:0017119	CC	Golgi transport complex	3/144	10/16740	7.15702e-05	0.00194134	0.00169508	Cog6/Cog7/Cog5	3
GO:0000323	CC	lytic vacuole	14/144	497/16740	9.95477e-05	0.00216019	0.00188617	Szt2/Bloc1s2/Lrrc8a/Slc2a6/Snapin/Nprl2/Kptn/Pik3c3/Depdc5/Itfg2/Ifnar1/Nprl3/Spns1/Bloc1s1	14
GO:0005764	CC	lysosome	14/144	497/16740	9.95477e-05	0.00216019	0.00188617	Szt2/Bloc1s2/Lrrc8a/Slc2a6/Snapin/Nprl2/Kptn/Pik3c3/Depdc5/Itfg2/Ifnar1/Nprl3/Spns1/Bloc1s1	14
GO:0031083	CC	BLOC-1 complex	3/144	12/16740	0.000129564	0.00255594	0.00223172	Bloc1s2/Snapin/Bloc1s1	3
GO:0008250	CC	oligosaccharyltransferase complex	3/144	13/16740	0.000167373	0.00302665	0.00264272	Mlec/Stt3a/Ostc	3
GO:0031082	CC	BLOC complex	3/144	17/16740	0.000388029	0.00637405	0.0055655	Bloc1s2/Snapin/Bloc1s1	3
GO:0005769	CC	early endosome	10/144	316/16740	0.000411229	0.00637405	0.0055655	F8a/Rab21/Commd1/Map2k1/Gripap1/Dnajc13/Rab22a/Wdfy2/Htt/Bloc1s1	10
GO:1905368	CC	peptidase complex	6/144	119/16740	0.000570792	0.00825746	0.00721001	Gpaa1/Pigk/Pigt/Pigu/Pigs/Tada1	6
GO:1905369	CC	endopeptidase complex	5/144	87/16740	0.00092184	0.0125025	0.0109165	Gpaa1/Pigk/Pigt/Pigu/Pigs	5
GO:0005942	CC	phosphatidylinositol 3-kinase complex	3/144	28/16740	0.00174438	0.0222665	0.019442	Pik3c3/Pik3r1/Pik3cd	3
GO:0099023	CC	vesicle tethering complex	4/144	61/16740	0.00187409	0.0225932	0.0197272	Cog6/Cog7/Cog5/Trappc13	4
GO:0031209	CC	SCAR complex	2/144	10/16740	0.00316058	0.0360971	0.0315182	Cyfip1/Nckap1l	2
GO:0016303	MF	1-phosphatidylinositol-3-kinase activity	3/139	10/16626	6.57385e-05	0.0111442	0.00989885	Pik3c3/Pik3r1/Pik3cd	3
GO:0005522	MF	profilin binding	3/139	11/16626	8.98372e-05	0.0111442	0.00989885	Cyfip1/Fmnl1/Htt	3
GO:0035004	MF	phosphatidylinositol 3-kinase activity	3/139	12/16626	0.00011905	0.0111442	0.00989885	Pik3c3/Pik3r1/Pik3cd	3
GO:0030695	MF	GTPase regulator activity	12/139	405/16626	0.000152661	0.0111442	0.00989885	Tbc1d9b/Acap2/Ralgapb/Gripap1/Nprl2/Dock9/Depdc5/Nprl3/Sbf1/Wdr41/Arhgap1/Nckap1l	12
GO:0060589	MF	nucleoside-triphosphatase regulator activity	12/139	405/16626	0.000152661	0.0111442	0.00989885	Tbc1d9b/Acap2/Ralgapb/Gripap1/Nprl2/Dock9/Depdc5/Nprl3/Sbf1/Wdr41/Arhgap1/Nckap1l	12
GO:0052742	MF	phosphatidylinositol kinase activity	3/139	14/16626	0.000194572	0.0118365	0.0105137	Pik3c3/Pik3r1/Pik3cd	3
GO:0005096	MF	GTPase activator activity	8/139	226/16626	0.000630648	0.0328838	0.0292089	Tbc1d9b/Acap2/Ralgapb/Nprl2/Depdc5/Nprl3/Arhgap1/Nckap1l	8
