## Supplementary material for "Genome-wide screen of *Mycobacterium tuberculosis-*infected macrophages identified the GID/CTLH complex as a determinant of intracellular bacterial growth": Table 3

### Sheet: Mouse
Gene target	sgRNA name	Fw guide sequence (5'-3')	Rev guide sequence (5'-3')	ICE diagnostic PCR Fw primer	ICE diagnostic PCR Rev primer	Resulting Hoxb8 mutant line	ICE knockout efficiency
NA	Scramble	caccgAAGACTCCTACGTATCGAGC	aaacGCTCGATACGTAGGAGTCTTc	NA	NA	hcPNVS1 (Scramble)	NA
GID8	GID8 g1	caccgGTCTGGGATCGAACCAAGTG	aaacCACTTGGTTCGATCCCAGACc	TTTACCAGACTCCTGTG	CCAGCTTCTGGCTATTA	hcPNVS38 (GID8 KO g1)	0.9
GID8	GID8 g2	caccgCAGACACAACTGGCAGAGCA	aaacTGCTCTGCCAGTTGTGTCTGc	GGAAATGCATCTTGGAG	AACATTTCAGGAGACTATAC	hcPNVS39 (GID8 KO g2)	0.97
YPEL5	YPEL5 g1	caccgAAAAAGAAATGCTCTACCAG	aaacCTGGTAGAGCATTTCTTTTTc	CTCTTGACAACCTGAAG	TGAACAGTTCTCAAAGA	hcPNVS40 (YPEL5 KO g1)	0.88
YPEL5	YPEL5 g2	caccgAGCTCACATCTCGAACCATG	aaacCATGGTTCGAGATGTGAGCTc	GGTGGCTATCATGAATATAA	AATTCTCTCTACAAACTGC	hcPNVS41 (YPEL5 KO g2)	0.97
WDR26	WDR26 g1	caccgGAGAGTCTGTAAACGCCGTG	aaacCACGGCGTTTACAGACTCTCc	GGGTCGTCTACTGATAAA	GCCCTGTTAAACTGTTG	hcPNVS42 (WDR26 KO g1)	0.98
WDR26	WDR26 g2	caccgCCTCTTACCACAATAGCGTG	aaacCACGCTATTGTGGTAAGAGGc	GTAGGTGGCATTTACTTTAT	AATTTACCAGATTCTTCAGG	hcPNVS43 (WDR26 KO g2)	0.98
UBE2H	UBE2H g1	caccgGTTACAGCACCATATGAAGG	aaacCCTTCATATGGTGCTGTAACc	GCTCTGTTCCTGTTAGA	GACTTAGTTCTGGGATCA	hcPNVS44 (UBE2H KO g1)	0.95
UBE2H	UBE2H g2	caccgCACCATTGAGAGGATCTATG	aaacCATAGATCCTCTCAATGGTGc	GAACACCTCTGTGGAAA	CCAAGGTGAGCTGATAC	hcPNVS45 (UBE2H KO g2)	0.95
MAEA	MAEA g1	caccgGTGGAGCATCTGCTACGCTG	aaacCAGCGTAGCAGATGCTCCACc	CCCAAAGAAAGGTAGAA	ATGATTGCCCAAAGATA	hcPNVS64 (MAEA KO g1)	0.91
MAEA	MAEA g2	caccgCATGAGCATTACCTTGTATG	aaacCATACAAGGTAATGCTCATGc	GAAAGACCTGTTAGTCC	GAGGTTTGTACCTCTTC	hcPNVS65 (MAEA KO g2)	0.97

### Sheet: Human
Gene target	sgRNA name	sgRNA sequence (5'-3')	ICE diagnostic PCR Fw primer	ICE diagnostic PCR Rev primer	Resulting hMDM mutant	ICE knockout efficiency
NA	Scramble	TTGCAATGCTGCTATAGAAG	NA	NA	Scramble	NA
GID8	GID8 g1	ATCTGGAATCGAACCTAGTG	GCGTCTGGACCTATTAT	CTTGCATCTCTGAGTTATC	hGID8 KO g1	0.14
GID8	GID8 g2	TGATGAACGAATCAAGATCC	GCGTCTGGACCTATTAT	CTTGCATCTCTGAGTTATC	hGID8 KO g2	0.54
MAEA	MAEA g1	TGACCACGGAGTCCACGGCG	GGTTGCTTCTCATCCAG	CTGGACTCTGGACACTC	hMAEA KO g1	0.74
MAEA	MAEA g2	ATGACAACAAGTCCCGGCTC	CTATGGCTGCTGTCTAC	AGAATGACTTCCCAACC	hMAEA KO g2	0.03
