## Supplementary material for "Genome-wide screen of *Mycobacterium tuberculosis-*infected macrophages identified the GID/CTLH complex as a determinant of intracellular bacterial growth": Table 6

### Sheet: Mtb_GID8 vs Scramble
Gene ID	Symbol	Description	baseMean	log2FoldChange	lfcSE	pvalue	padj
Rv2352c	PPE38	PPE family protein PPE38	59.2598	1.8785	0.410593	2.20705e-07	4.94209e-05
Rv2386c	mbtI	Isochorismate synthase MbtI	65.6513	1.15027	0.404832	0.000200121	0.00840378
Rv0851c	Rv0851c	Probable short-chain type dehydrogenase/reductase	21.897	1.13626	0.613153	0.00185363	0.0369151
Rv1803c	PE_PGRS32	PE-PGRS family protein PE_PGRS32	32.1259	1.08745	0.553551	0.00150041	0.0338581
Rv0228	Rv0228	Probable integral membrane acyltransferase	67.0302	1.00428	0.391256	0.000431183	0.015307
Rv1919c	Rv1919c	Conserved protein	78.6681	0.949733	0.383777	0.000574545	0.0172438
Rv3413c	Rv3413c	Unknown alanine and proline rich protein	147.972	0.917163	0.252063	1.46677e-05	0.00129387
Rv0752c	fadE9	Probable acyl-CoA dehydrogenase FadE9	41.8343	0.861975	0.417767	0.0015631	0.0343973
Rv0729	xylB	Possible D-xylulose kinase XylB (xylulokinase) (xylulose kinase)	51.2375	0.86023	0.40312	0.00132232	0.0305498
Rv1661	pks7	Probable polyketide synthase Pks7	194.316	0.821163	0.246719	5.01474e-05	0.00310594
Rv3246c	mtrA	Two component sensory transduction transcriptional regulatory protein MtrA	1257.96	0.803904	0.159155	3.0522e-08	1.26928e-05
Rv3237c	Rv3237c	Conserved protein	37.9398	0.803579	0.448608	0.00275257	0.0491315
Rv2381c	mbtD	Polyketide synthetase MbtD (polyketide synthase)	337.492	0.800489	0.227838	2.75199e-05	0.00216515
Rv2986c	hupB	DNA-binding protein HU homolog HupB (histone-like protein) (HLP)	1424.6	0.79778	0.12055	2.71253e-12	3.94809e-09
Rv0002	dnaN	DNA polymerase III (beta chain) DnaN (DNA nucleotidyltransferase)	221.467	0.769214	0.221389	3.27588e-05	0.00238106
Rv2313c	Rv2313c	Hypothetical protein	173.741	0.73955	0.250206	0.000186475	0.00810302
Rv1863c	Rv1863c	Probable conserved integral membrane protein	199.78	0.738729	0.270849	0.000364619	0.0134355
Rv2927c	Rv2927c	Conserved hypothetical protein	431.256	0.734321	0.174391	1.77355e-06	0.000237712
Rv0290	eccD3	ESX conserved component EccD3	728.388	0.733259	0.141677	1.71724e-08	8.33146e-06
Rv0169	mce1A	Mce-family protein Mce1A	258.692	0.719141	0.17496	2.84593e-06	0.000345188
Rv2675c	Rv2675c	Conserved hypothetical protein	111.111	0.718856	0.302886	0.000927036	0.0232638
Rv1497	lipL	Probable esterase LipL	438.055	0.70327	0.153886	3.68753e-07	7.15627e-05
Rv0197	Rv0197	Possible oxidoreductase	111.186	0.695206	0.249781	0.000329576	0.0126236
Rv1662	pks8	Probable polyketide synthase Pks8	95.2436	0.690257	0.317343	0.00151498	0.0339239
Rv0418	lpqL	Probable lipoprotein aminopeptidase LpqL	489.07	0.689006	0.167344	2.8394e-06	0.000345188
Rv3281	accE5	Probable bifunctional protein acetyl-/propionyl-coenzyme A carboxylase	522.562	0.683475	0.17819	9.27272e-06	0.000899763
Rv1522c	mmpL12	Probable conserved transmembrane transport protein MmpL12	656.189	0.680017	0.142801	1.51315e-07	4.40479e-05
Rv3569c	hsaD	4,9-DHSA hydrolase	108.551	0.652988	0.318989	0.00218301	0.0407355
Rv2522c	Rv2522c	Conserved hypothetical protein	133.871	0.652191	0.241416	0.000450862	0.0157715
Rv2535c	pepQ	Probable cytoplasmic peptidase PepQ	430.234	0.646496	0.191914	5.61123e-05	0.00340297
Rv2889c	tsf	Probable elongation factor Tsf (EF-ts)	186.895	0.627593	0.207651	0.000185219	0.00810302
Rv1264	Rv1264	Adenylyl cyclase (ATP pyrophosphate-lyase) (adenylate cyclase)	463.576	0.622216	0.181488	4.77463e-05	0.00302151
Rv3920c	Rv3920c	Conserved protein similar to jag protein	256.221	0.613917	0.229315	0.000528938	0.0171082
Rv3061c	fadE22	Probable acyl-CoA dehydrogenase FadE22	336.043	0.611754	0.185085	7.63017e-05	0.00405557
Rv2946c	pks1	Probable polyketide synthase Pks1	1313.77	0.611587	0.134655	5.15106e-07	8.82044e-05
Rv3858c	gltD	Probable NADH-dependent glutamate synthase (small subunit)	388.306	0.611536	0.232034	0.000592368	0.0172438
Rv0811c	Rv0811c	Conserved protein	195.618	0.592262	0.228602	0.000679012	0.0188084
Rv3383c	idsB	Possible polyprenyl synthetase IdsB (polyprenyl transferase)	105.386	0.585259	0.273201	0.00201577	0.0388058
Rv3311	Rv3311	Conserved protein	144.794	0.582535	0.283453	0.00241964	0.0445795
Rv0125	pepA	Probable serine protease PepA (serine proteinase) (MTB32A)	232.845	0.577234	0.212435	0.000514742	0.0170274
Rv0442c	PPE10	PPE family protein PPE10	173.15	0.571974	0.216263	0.00062077	0.0178917
Rv1614	lgt	Possible prolipoprotein diacylglyceryl transferases Lgt	758.946	0.568854	0.142526	6.20598e-06	0.000628049
Rv1192	Rv1192	Unknown protein	310.635	0.5658	0.214536	0.000651537	0.0184959
Rv0075	Rv0075	Probable aminotransferase	150.325	0.562807	0.239799	0.0013478	0.0308932
Rv3005c	Rv3005c	Conserved hypothetical protein	575.612	0.557116	0.179997	0.000172023	0.00782436
Rv0405	pks6	Probable membrane bound polyketide synthase Pks6	288.894	0.55696	0.243	0.00160913	0.0349565
Rv2402	Rv2402	Conserved protein	160.754	0.554271	0.249358	0.00184447	0.0369151
Rv3144c	PPE52	PPE family protein PPE52	141.328	0.530295	0.229855	0.00164421	0.0354541
Rv0993	galU	UTP--glucose-1-phosphate uridylyltransferase GalU (UDP-glucose pyrophosphorylase)	142.41	0.528559	0.254538	0.0027794	0.0491315
Rv1626	Rv1626	Probable two-component system transcriptional regulator	580.513	0.527072	0.144264	2.60794e-05	0.00210881
Rv0170	mce1B	Mce-family protein Mce1B	216.261	0.521874	0.228756	0.00182328	0.0369151
Rv2048c	pks12	Polyketide synthase Pks12	1806.38	0.511138	0.124991	4.7702e-06	0.000514298
Rv2299c	htpG	Probable chaperone protein HtpG (heat shock protein)	313.735	0.506466	0.194429	0.000842844	0.0219064
Rv2565	Rv2565	Conserved protein	164.806	0.501334	0.217027	0.00178458	0.0368433
Rv1609	trpE	Anthranilate synthase component I TrpE (glutamine amidotransferase)	402.517	0.49076	0.156875	0.0001865	0.00810302
Rv0996	Rv0996	Probable conserved transmembrane protein	234.466	0.480352	0.214492	0.00225851	0.0418759
Rv0475	hbhA	Iron-regulated heparin binding hemagglutinin HbhA (adhesin)	585.88	0.47866	0.172887	0.000583196	0.0172438
Rv2947c	pks15	Probable polyketide synthase Pks15	378.937	0.471702	0.173901	0.000708637	0.0190092
Rv0005	gyrB	DNA gyrase (subunit B) GyrB (DNA topoisomerase (ATP-hydrolysing))	2177.88	0.465062	0.123306	2.02692e-05	0.00168582
Rv2379c	mbtF	Peptide synthetase MbtF (peptide synthase)	899.066	0.455863	0.194884	0.00196975	0.0384828
Rv1613	trpA	Probable tryptophan synthase, alpha subunit TrpA	329.991	0.454736	0.17481	0.00102658	0.024903
Rv2380c	mbtE	Peptide synthetase MbtE (peptide synthase)	1010.32	0.438827	0.130176	9.9386e-05	0.0049036
Rv2477c	Rv2477c	Probable macrolide-transport ATP-binding protein ABC transporter	811.406	0.438559	0.128097	8.23625e-05	0.00428138
Rv1488	Rv1488	Possible exported conserved protein	254.296	0.436493	0.180346	0.00175772	0.0367414
Rv1095	phoH2	Probable PHOH-like protein PhoH2 (phosphate starvation-inducible protein PSIH)	1234.74	0.433407	0.141211	0.000276884	0.0110412
Rv2127	ansP1	L-asparagine permease AnsP1	700.719	0.43029	0.140889	0.000296082	0.0115186
Rv3220c	Rv3220c	Probable two component sensor kinase	652.2	0.430081	0.152201	0.000591239	0.0172438
Rv1110	lytB2	Probable LYTB-related protein LytB2	527.29	0.429147	0.192226	0.00283973	0.0494997
Rv3156	nuoL	Probable NADH dehydrogenase I (chain L)	771.698	0.42171	0.137669	0.000296769	0.0115186
Rv0174	mce1F	Mce-family protein Mce1F	982.466	0.418544	0.134711	0.000262622	0.010618
Rv2457c	clpX	Probable ATP-dependent CLP protease ATP-binding subunit ClpX	1778.33	0.411209	0.118365	7.66253e-05	0.00405557
Rv3894c	eccC2	ESX conserved component EccC2. ESX-2 type VII secretion system protein	374.699	0.407243	0.161911	0.00157157	0.0343973
Rv0489	gpm1	Probable phosphoglycerate mutase 1 Gpm1 (phosphoglyceromutase) (PGAM)	297.868	0.40713	0.176737	0.00265966	0.0477918
Rv0562	grcC1	Probable polyprenyl-diphosphate synthase GrcC1	1022.76	0.40622	0.124442	0.000163795	0.00765089
Rv2195	qcrA	Probable rieske iron-sulfur protein QcrA	828.948	0.405432	0.143307	0.000660795	0.0184959
Rv3140	fadE23	Probable acyl-CoA dehydrogenase FadE23	373.434	0.402886	0.166058	0.00199058	0.0386306
Rv1173	fbiC	Probable F420 biosynthesis protein FbiC	840.943	0.401773	0.139688	0.000580383	0.0172438
Rv1798	eccA5	ESX conserved component EccA5. ESX-5 type VII secretion system protein	681.001	0.400642	0.153454	0.00125403	0.0294394
Rv1527c	pks5	Probable polyketide synthase Pks5	492.985	0.400045	0.147754	0.000953809	0.0237311
Rv1697	Rv1697	Conserved hypothetical protein	795.075	0.39065	0.144531	0.0010134	0.0247899
Rv1751	Rv1751	Probable oxidoreductase	1033.76	0.390009	0.151918	0.00147261	0.0334904
Rv0066c	icd2	Probable isocitrate dehydrogenase [NADP] Icd2	540.786	0.387221	0.155173	0.00182847	0.0369151
Rv3414c	sigD	Probable alternative RNA polymerase sigma-D factor SigD	502.553	0.379744	0.16248	0.00278485	0.0491315
Rv0058	dnaB	Probable replicative DNA helicase DnaB	1658.65	0.375914	0.12803	0.000551671	0.0172438
Rv2202c	adoK	Adenosine kinase	635.996	0.370181	0.146621	0.0018245	0.0369151
Rv2737c	recA	RecA protein (recombinase A) [contains: endonuclease PI-MTUI (MTU RecA intein)]	1644.18	0.351646	0.121099	0.000684881	0.0188084
Rv1630	rpsA	30S ribosomal protein S1 RpsA	2584.32	0.333779	0.133943	0.00244775	0.0448139
Rv1796	mycP5	Probable proline rich membrane-anchored mycosin MycP5 (serine protease)	1150.61	-0.358357	0.121568	0.000572243	0.0172438
Rv2791c	Rv2791c	Probable transposase	1117.99	-0.363318	0.145567	0.00202627	0.0388058
Rv1129c	Rv1129c	Probable transcriptional regulator protein	1243.55	-0.363812	0.142298	0.00172564	0.0364011
Rv3879c	espK	ESX-1 secretion-associated protein EspK. Alanine and proline rich protein	712.831	-0.378025	0.152313	0.00213257	0.0401588
Rv3478	PPE60	PE family protein PPE60	646.537	-0.396004	0.147614	0.00103736	0.0249568
Rv3684	Rv3684	Probable lyase	295.283	-0.416553	0.180376	0.00249954	0.045476
Rv3774	echA21	Possible enoyl-CoA hydratase EchA21 (enoyl hydrase)	682.083	-0.429698	0.151242	0.000560777	0.0172438
Rv3524	Rv3524	Probable conserved membrane protein	966.176	-0.433272	0.128924	0.000103162	0.0050051
Rv2327	Rv2327	Conserved protein	426.521	-0.445043	0.162206	0.000711782	0.0190092
Rv0009	ppiA	Probable iron-regulated peptidyl-prolyl cis-trans isomerase A PpiA (PPIase A) (rotamase A)	807.965	-0.453618	0.158257	0.000474595	0.0158798
Rv3412	Rv3412	Conserved hypothetical protein	436.873	-0.458264	0.166787	0.000660713	0.0184959
Rv1627c	Rv1627c	Probable nonspecific lipid-transfer protein	1271.21	-0.461573	0.126853	3.3536e-05	0.00238106
Rv3207c	Rv3207c	Conserved protein	407.196	-0.478241	0.18527	0.000974667	0.0240445
Rv2566	Rv2566	Long conserved protein	127.479	-0.516239	0.248599	0.00285679	0.0495007
Rv3552	Rv3552	Possible CoA-transferase (beta subunit)	396.825	-0.51746	0.199107	0.000818978	0.0216731
Rv1387	PPE20	PPE family protein PPE20	597.642	-0.520618	0.196347	0.000694683	0.0188993
Rv2640c	Rv2640c	Possible transcriptional regulatory protein (probably ArsR-family)	191.74	-0.53608	0.244086	0.00206511	0.0392911
Rv3561	fadD3	Probable fatty-acid-CoA ligase FadD3 (fatty-acid-CoA synthetase)	751.716	-0.538379	0.144572	1.90878e-05	0.00163425
Rv3874	esxB	10 kDa culture filtrate antigen EsxB (LHP) (CFP10)	348.627	-0.543541	0.223383	0.00115111	0.027243
Rv1096	Rv1096	Possible glycosyl hydrolase	131.283	-0.555498	0.249746	0.00186414	0.0369151
Rv1065	Rv1065	Conserved hypothetical protein	217.172	-0.563708	0.197847	0.000354944	0.013301
Rv0249c	Rv0249c	Probable succinate dehydrogenase [membrane anchor subunit]	281.33	-0.569913	0.187976	0.000198284	0.00840378
Rv2556c	Rv2556c	Conserved hypothetical protein	261.249	-0.583036	0.216644	0.000523066	0.0171082
Rv2707	Rv2707	Probable conserved transmembrane alanine and leucine rich protein	380.208	-0.592187	0.175511	6.12739e-05	0.00362728
Rv1639c	Rv1639c	Conserved hypothetical membrane protein	228.355	-0.604611	0.187181	9.8078e-05	0.0049036
Rvns01	rnpB	Ribonuclease P RNA	8733.16	-0.606561	0.174468	3.97989e-05	0.00274213
Rv1557	mmpL6	Probable conserved transmembrane transport protein MmpL6	88.7063	-0.632214	0.292132	0.00176702	0.0367414
RVnc0046	ssr	10Sa RNA	72282.9	-0.637091	0.151181	1.79652e-06	0.000237712
Rv1615	Rv1615	Probable membrane protein	101.057	-0.643322	0.305678	0.00193002	0.0379614
Rv1397c	vapC10	Possible toxin VapC10	268.249	-0.647427	0.194807	6.45025e-05	0.0036817
Rv1390	rpoZ	Probable DNA-directed RNA polymerase (omega chain) RpoZ (transcriptase omega chain)	110.717	-0.665784	0.273602	0.000884203	0.022778
Rv2137c	Rv2137c	Conserved hypothetical protein	102.999	-0.674396	0.354598	0.00280975	0.0492722
Rv0229c	Rv0229c	Possible conserved membrane protein with PIN domain	231.821	-0.680025	0.198341	4.25603e-05	0.00275318
Rv2641	CadI	Cadmium inducible protein CadI	677.769	-0.680791	0.137808	6.23491e-08	2.26873e-05
Rv0441c	Rv0441c	Hypothetical protein	150.424	-0.697807	0.254048	0.000356399	0.013301
Rv0288	esxH	Low molecular weight protein antigen 7 EsxH (10 kDa antigen) (CFP-7) (protein TB10.4)	116.416	-0.725196	0.327225	0.00130735	0.0304457
Rv2799	Rv2799	Probable membrane protein	98.6606	-0.726032	0.273433	0.000456026	0.0157715
Rv2576c	Rv2576c	Possible conserved membrane protein	405.219	-0.728703	0.157758	2.77789e-07	5.77603e-05
Rv1117	Rv1117	Conserved protein	91.0473	-0.750502	0.404787	0.00260777	0.0471504
Rv2840c	Rv2840c	Conserved hypothetical protein	155.674	-0.759881	0.260699	0.000202083	0.00840378
Rv0710	rpsQ	30S ribosomal protein S17 RpsQ	456.294	-0.762413	0.178459	1.30976e-06	0.000190635
Rv0559c	Rv0559c	Possible conserved secreted protein	174.014	-0.768198	0.221533	3.26415e-05	0.00238106
Rv1643	rplT	50S ribosomal protein L20 RplT	170.164	-0.800247	0.27807	0.000213638	0.00875915
Rv1778c	Rv1778c	Unknown protein	77.5303	-0.835947	0.322258	0.00046594	0.0157715
Rv0543c	Rv0543c	Conserved protein	41.6893	-0.848648	0.444098	0.00213831	0.0401588
Rv1184c	Rv1184c	Possible exported protein	160.241	-0.86234	0.233106	1.26946e-05	0.00119207
Rv1871c	Rv1871c	Conserved protein	447.82	-0.862957	0.184793	1.98918e-07	4.82541e-05
Rv2475c	Rv2475c	Conserved protein	62.4378	-0.880829	0.347791	0.00053586	0.0171416
Rv0011c	Rv0011c	Probable conserved transmembrane protein	88.8725	-0.907333	0.306542	0.000157057	0.00749498
Rv3865	espF	ESX-1 secretion-associated protein EspF	54.7875	-0.919596	0.39517	0.000839032	0.0219064
RVnc0024	mcr7	Putative small regulatory RNA	484.011	-0.922516	0.216642	1.18991e-06	0.000190635
Rv3416	whiB3	Transcriptional regulatory protein WhiB-like WhiB3. Contains [4FE-4S] cluster.	45.868	-0.956883	0.433793	0.00109278	0.0260744
Rv2601A	vapB41	Possible antitoxin VapB41	35.4995	-0.960932	0.478985	0.00166132	0.0355596
Rv0616A	vapB29	Possible antitoxin VapB29	102.524	-0.962765	0.390196	0.000575681	0.0172438
Rv0298	Rv0298	Hypothetical protein	70.9637	-0.966219	0.371905	0.000404209	0.0147082
Rv1831	Rv1831	Hypothetical protein	202.861	-0.979036	0.231282	1.25788e-06	0.000190635
RVnc0036a	MTS2823	Putative small regulatory RNA	25039.5	-0.989302	0.177906	1.28918e-09	7.50561e-07
Rv1174c	TB8.4	Low molecular weight T-cell antigen TB8.4	136.381	-1.03005	0.261307	4.34852e-06	0.000486867
Rv3451	cut3	Probable cutinase precursor Cut3	70.4615	-1.0395	0.325767	6.94044e-05	0.00388531
Rv3443c	rplM	50S ribosomal protein L13 RplM	61.7334	-1.05875	0.34212	9.21018e-05	0.00470366
Rv1398c	vapB10	Possible antitoxin VapB10	1802.03	-1.09519	0.185071	1.82909e-10	1.59512e-07
Rv2204c	Rv2204c	Conserved protein	128.457	-1.14873	0.29161	4.17804e-06	0.00048649
Rv2708c	Rv2708c	Conserved hypothetical protein	48.3534	-1.18507	0.469145	0.000421308	0.0151411
Rv0705	rpsS	30S ribosomal protein S19 RpsS	300.996	-1.19428	0.25867	1.93793e-07	4.82541e-05
Rv0960	vapC9	Possible toxin VapC9	51.1112	-1.19934	0.374252	6.2303e-05	0.00362728
Rv0546c	Rv0546c	Conserved protein	33.4319	-1.20127	0.540866	0.00090462	0.0230995
Rv3706c	Rv3706c	Conserved hypothetical proline rich protein	58.3062	-1.20291	0.383192	7.26589e-05	0.00399076
Rv1982A	vapB36	Possible antitoxin VapB36	328.328	-1.20336	0.20459	2.19186e-10	1.59512e-07
Rv0659c	mazF2	Toxin MazF2	55.2899	-1.2252	0.36005	3.04012e-05	0.00232889
Rv0299	Rv0299	Hypothetical protein	25.0168	-1.24597	0.639714	0.00156505	0.0343973
Rv3862c	whiB6	Possible transcriptional regulatory protein WhiB-like WhiB6	26.8764	-1.26985	0.659183	0.00169182	0.035948
Rv3219	whiB1	Transcriptional regulatory protein WhiB-like WhiB1	150.386	-1.31202	0.275584	9.617e-08	3.11056e-05
Rv3769	Rv3769	Hypothetical protein	60.8057	-1.37429	0.359573	6.25675e-06	0.000628049
Rv3872	PE35	PE family-related protein PE35	49.8414	-1.4058	0.427021	4.14476e-05	0.00274213
Rv2747	argA	Probable L-glutamate alpha-N-acetyltranferase ArgA	24.9767	-1.41142	0.565272	0.000465687	0.0157715
Rv0300	vapB2	Possible antitoxin VapB2	25.6879	-1.4192	0.646673	0.000922109	0.0232638
Rv1982c	vapC36	Possible toxin VapC36. Contains PIN domain	53.321	-1.43029	0.397316	1.38283e-05	0.00125795
Rv0898c	Rv0898c	Conserved hypothetical protein	45.8393	-1.5241	0.460507	4.06702e-05	0.00274213
Rv2785c	rpsO	30S ribosomal protein S15 RpsO	168.906	-1.6302	0.232169	1.23543e-13	3.59635e-10
Rv2472	Rv2472	Conserved hypothetical protein	51.9285	-1.67328	0.376448	4.42677e-07	8.05395e-05
Rv1885c	Rv1885c	Chorismate mutase	24.5646	-1.74272	0.605305	0.000165581	0.00765089

### Sheet: Mtb_MAEA vs Scramble
Gene ID	Symbol	Description	baseMean	log2FoldChange	lfcSE	pvalue	padj
Rv1815	Rv1815	Conserved protein	175.597	0.963237	0.236456	2.08533e-06	0.00113058
Rv3648c	cspA	Probable cold shock protein A CspA	236.024	0.804389	0.255831	6.6439e-05	0.0104752
Rv0129c	fbpC	Secreted antigen 85-C FbpC (85C) (antigen 85 complex C) (AG58C) (mycolyl transferase 85C)	1004.4	0.60622	0.130824	2.02218e-07	0.000286947
Rv2721c	Rv2721c	Possible conserved transmembrane alanine and glycine rich protein	536.202	0.587	0.152608	6.26038e-06	0.00148058
Rv1522c	mmpL12	Probable conserved transmembrane transport protein MmpL12	788.681	0.538712	0.136219	4.27334e-06	0.00121277
Rv0166	fadD5	Probable fatty-acid-CoA ligase FadD5 (fatty-acid-CoA synthetase)	359.366	0.532421	0.169455	8.52293e-05	0.0110779
Rv3414c	sigD	Probable alternative RNA polymerase sigma-D factor SigD	678.638	0.525451	0.172506	0.000118093	0.0118004
Rv0315	Rv0315	Possible beta-1,3-glucanase precursor	500.378	0.517654	0.157758	5.60758e-05	0.00994644
Rv3587c	Rv3587c	Probable conserved membrane protein	381.92	0.500169	0.165759	0.000135192	0.011804
Rv0167	yrbE1A	Conserved integral membrane protein YrbE1A	262.088	0.477428	0.204708	0.000903203	0.0376954
Rv1497	lipL	Probable esterase LipL	506.329	0.444254	0.162895	0.000350189	0.0216051
Rv2986c	hupB	DNA-binding protein HU homolog HupB (histone-like protein) (HLP) (21-kDa laminin-2-binding protein)	1545.46	0.381431	0.13485	0.000311326	0.0200805
Rv1527c	pks5	Probable polyketide synthase Pks5	624.037	0.380261	0.144661	0.000545214	0.0266779
Rv1627c	Rv1627c	Probable nonspecific lipid-transfer protein	1686.41	-0.305227	0.112256	0.000571543	0.027034
Rv3710	leuA	2-isopropylmalate synthase LeuA (alpha-isopropylmalate synthase) (alpha-IPM synthetase) (IPMS)	1297.49	-0.322824	0.134156	0.00119459	0.0433121
Rv2931	ppsA	Phenolpthiocerol synthesis type-I polyketide synthase PpsA	4825.65	-0.324008	0.109881	0.000264094	0.0178452
Rv2193	ctaE	Probable cytochrome C oxidase (subunit III) CtaE	1354.55	-0.339173	0.121531	0.00040423	0.0229441
Rv1475c	acn	Probable iron-regulated aconitate hydratase Acn (citrate hydro-lyase) (aconitase)	1826.26	-0.343023	0.138944	0.000938044	0.038031
Rv3645	Rv3645	Probable conserved transmembrane protein	1360.79	-0.343988	0.122389	0.000383556	0.0226778
Rv3583c	Rv3583c	Possible transcription factor	2882.61	-0.348925	0.127261	0.000440958	0.0240661
Rv2590	fadD9	Probable fatty-acid-CoA ligase FadD9 (fatty-acid-CoA synthetase) (fatty-acid-CoA synthase)	4038.64	-0.366696	0.11907	0.000149979	0.0118233
Rv1779c	Rv1779c	Possible integral membrane protein	639.151	-0.372677	0.160303	0.00119491	0.0433121
Rv1832	gcvB	Probable glycine dehydrogenase GcvB (glycine decarboxylase) (glycine cleavage system P-protein)	1461.9	-0.385296	0.129397	0.000193845	0.0137533
Rv3550	echA20	Probable enoyl-CoA hydratase EchA20 (enoyl hydrase) (unsaturated acyl-CoA hydratase) (crotonase)	847.681	-0.387529	0.14561	0.000486761	0.025582
Rv3556c	fadA6	Probable acetyl-CoA acetyltransferase FadA6 (acetoacetyl-CoA thiolase)	2144.6	-0.387907	0.129685	0.000184628	0.0137533
Rv3804c	fbpA	Secreted antigen 85-a FbpA (mycolyl transferase 85A) (fibronectin-binding protein A)	2585.92	-0.408109	0.128082	9.36821e-05	0.0110779
Rv3825c	pks2	Polyketide synthase Pks2	2257.18	-0.416026	0.165326	0.000660757	0.0293005
Rv3557c	Rv3557c	Transcriptional regulatory protein (probably TetR-family)	980.42	-0.416565	0.160963	0.000541101	0.0266779
Rv1129c	Rv1129c	Probable transcriptional regulator protein	1554.79	-0.421664	0.136565	0.00012474	0.0118004
Rv3582c	ispD	4-diphosphocytidyl-2C-methyl-D-erythritol synthase IspD (MEP cytidylyltransferase) (MCT)	1108.4	-0.432926	0.136493	9.31269e-05	0.0110779
Rv0467	icl1	Isocitrate lyase Icl (isocitrase) (isocitratase)	8280.28	-0.446296	0.148523	0.000141415	0.011804
Rv3597c	lsr2	Iron-regulated H-NS-like protein Lsr2	286.651	-0.451441	0.200002	0.00110756	0.0424763
Rv2990c	Rv2990c	Hypothetical protein	267.16	-0.457634	0.207344	0.00122092	0.0433121
Rv2930	fadD26	Fatty-acid-AMP ligase FadD26 (fatty-acid-AMP synthetase) (fatty-acid-AMP synthase)	1878.65	-0.477862	0.117203	2.83795e-06	0.00113058
Rv0705	rpsS	30S ribosomal protein S19 RpsS	448.534	-0.493345	0.20028	0.000640271	0.0293005
Rv3252c	alkB	Probable transmembrane alkane 1-monooxygenase AlkB (alkane 1-hydroxylase)	767.94	-0.541085	0.134302	3.18699e-06	0.00113058
Rv1461	Rv1461	Conserved protein	826.318	-0.551858	0.156118	2.15853e-05	0.00437564
Rv1065	Rv1065	Conserved hypothetical protein	277.191	-0.55189	0.180407	0.000108379	0.0118004
Rv0726c	Rv0726c	Possible S-adenosylmethionine-dependent methyltransferase	317.986	-0.562189	0.245469	0.000872025	0.0374971
Rv3341	metA	Probable homoserine O-acetyltransferase MetA (homoserine O-trans-acetylase)	185.496	-0.621747	0.281243	0.000992081	0.0391045

### Sheet: Mtb_WDR26 vs Scramble
Gene ID	Symbol	Description	baseMean	log2FoldChange	lfcSE	pvalue	padj
Rv2386c	mbtI	Isochorismate synthase MbtI	88.3019	1.29055	0.530979	0.000489294	0.037891
Rv2381c	mbtD	Polyketide synthetase MbtD (polyketide synthase)	462.132	1.07583	0.26359	2.01974e-06	0.000891377
Rv2383c	mbtB	Phenyloxazoline synthase MbtB (phenyloxazoline synthetase)	268.246	1.01852	0.309385	4.06441e-05	0.00795677
Rv1522c	mmpL12	Probable conserved transmembrane transport protein MmpL12	889.785	0.959535	0.15304	1.853e-11	4.90674e-08
Rv1004c	Rv1004c	Probable membrane protein	133.222	0.743957	0.328859	0.000818388	0.0451477
Rv2986c	hupB	DNA-binding protein HU homolog HupB (histone-like protein) (HLP) (21-kDa laminin-2-binding protein)	1666.98	0.709628	0.162514	6.67882e-07	0.00035371
Rv2379c	mbtF	Peptide synthetase MbtF (peptide synthase)	1164.25	0.673541	0.173516	5.3176e-06	0.00156456
Rv0197	Rv0197	Possible oxidoreductase	133.88	0.668933	0.28021	0.000657635	0.0428779
Rv2380c	mbtE	Peptide synthetase MbtE (peptide synthase)	1336.08	0.667152	0.151233	5.6698e-07	0.00035371
Rv0442c	PPE10	PPE family protein PPE10	212.714	0.626227	0.221864	0.000217359	0.0250246
Rv2927c	Rv2927c	Conserved hypothetical protein	496.7	0.608909	0.194272	8.46477e-05	0.0117972
Rv1527c	pks5	Probable polyketide synthase Pks5	645.3	0.601029	0.172141	2.53004e-05	0.00558296
Rv3414c	sigD	Probable alternative RNA polymerase sigma-D factor SigD	663.94	0.597515	0.195091	0.000107733	0.0136309
Rv0173	lprK	Possible Mce-family lipoprotein LprK (Mce-family lipoprotein Mce1E)	394.05	0.583585	0.22958	0.000500652	0.037891
Rv0169	mce1A	Mce-family protein Mce1A	300.707	0.58332	0.229972	0.000500825	0.037891
Rv3246c	mtrA	Two component sensory transduction transcriptional regulatory protein MtrA	1396.08	0.570057	0.201979	0.000233248	0.025735
Rv0174	mce1F	Mce-family protein Mce1F	1260.55	0.559679	0.168708	4.97939e-05	0.00879028
Rv0286	PPE4	PPE family protein PPE4	837.518	0.55827	0.165937	4.20675e-05	0.00795677
Rv0129c	fbpC	Secreted antigen 85-C FbpC (85C) (antigen 85 complex C) (AG58C)	940.467	0.550616	0.172416	7.62617e-05	0.0112189
Rv0171	mce1C	Mce-family protein Mce1C	436.424	0.519064	0.217701	0.000814654	0.0451477
Rv1697	Rv1697	Conserved hypothetical protein	984.596	0.446603	0.167358	0.00045243	0.0374386
Rv2457c	clpX	Probable ATP-dependent CLP protease ATP-binding subunit ClpX	2137.5	0.379662	0.149824	0.000806068	0.0451477
Rv2931	ppsA	Phenolpthiocerol synthesis type-I polyketide synthase PpsA	4449.96	-0.374813	0.144446	0.000678578	0.0428779
Rv3616c	espA	ESX-1 secretion-associated protein A, EspA	1166.34	-0.420937	0.16126	0.000563626	0.0403373
Rv1779c	Rv1779c	Possible integral membrane protein	590.642	-0.447116	0.172411	0.000545299	0.0401098
Rv3524	Rv3524	Probable conserved membrane protein	1126.8	-0.471301	0.187013	0.000626968	0.0428779
Rv0467	icl1	Isocitrate lyase Icl (isocitrase) (isocitratase)	7652.13	-0.481784	0.19695	0.000732292	0.0440707
Rv1387	PPE20	PPE family protein PPE20	723.002	-0.490362	0.176189	0.000294925	0.0288901
Rv1639c	Rv1639c	Conserved hypothetical membrane protein	278.477	-0.506621	0.207348	0.000714066	0.0439732
Rvns01	rnpB	Ribonuclease P RNA	10487.9	-0.55453	0.213598	0.000439166	0.0374386
Rv0191	Rv0191	Probable conserved integral membrane protein	1193.5	-0.577504	0.23978	0.000680088	0.0428779
Rv1129c	Rv1129c	Probable transcriptional regulator protein	1393.56	-0.598625	0.163543	1.35443e-05	0.00326047
Rv2376c	cfp2	Low molecular weight antigen CFP2 (low molecular weight protein antigen 2) (CFP-2)	164.955	-0.611116	0.253437	0.000656384	0.0428779
Rv3487c	lipF	Probable esterase/lipase LipF	257.447	-0.649719	0.241153	0.000305076	0.0288901
Rv2590	fadD9	Probable fatty-acid-CoA ligase FadD9 (fatty-acid-CoA synthetase) (fatty-acid-CoA synthase)	3472.3	-0.699797	0.15484	3.30414e-07	0.000291645
Rv3136	PPE51	PPE family protein PPE51	465.508	-0.712789	0.266759	0.000302993	0.0288901
Rv2387	Rv2387	Conserved protein	237.303	-0.722874	0.22689	6.55876e-05	0.0102162
Rv2640c	Rv2640c	Possible transcriptional regulatory protein (probably ArsR-family)	216.51	-0.727657	0.315992	0.000750968	0.0441903
Rv3825c	pks2	Polyketide synthase Pks2	1921.91	-0.747839	0.268768	0.000213362	0.0250246
RVnc0046	ssr	10Sa RNA	84063	-0.751029	0.164726	2.55856e-07	0.000291645
Rv3341	metA	Probable homoserine O-acetyltransferase MetA (homoserine O-trans-acetylase)	170.408	-0.753827	0.282879	0.000305484	0.0288901
Rv1317c	alkA	Probable bifunctional regulatory protein and DNA repair enzyme AlkA	291.946	-0.804814	0.216332	9.1815e-06	0.00243126
Rv3342	Rv3342	Possible methyltransferase (methylase)	92.9126	-0.837314	0.327248	0.000391899	0.0357844
Rv2137c	Rv2137c	Conserved hypothetical protein	117.956	-0.888629	0.354353	0.000422167	0.0372633
RVnc0024	mcr7	Putative small regulatory RNA	572.774	-0.955785	0.246352	4.53867e-06	0.00156456
Rv3451	cut3	Probable cutinase precursor Cut3	85.0939	-0.992047	0.332191	0.0001081	0.0136309
Rv1065	Rv1065	Conserved hypothetical protein	232.137	-1.02509	0.266258	4.86238e-06	0.00156456
Rv0251c	hsp	Heat shock protein Hsp (heat-stress-induced ribosome-binding protein A)	82.3588	-1.31933	0.419526	6.49015e-05	0.0102162
